# ArreSTick Motif is Responsible for GPCR-β-Arrestin Binding Stability and Extends Phosphorylation-Dependent β-arrestin Interactions to Non-Receptor Proteins

**DOI:** 10.1101/2023.08.04.551955

**Authors:** András Dávid Tóth, Eszter Soltész-Katona, Katalin Kis, Viktor Guti, Sharon Gilzer, Susanne Prokop, Roxána Boros, Ádám Misák, András Balla, Péter Várnai, Lilla Turiák, András Ács, László Drahos, Asuka Inoue, László Hunyady, Gábor Turu

**Author notes:** These authors contributed equally to this work (András Dávid Tóth, Eszter Soltész-Katona, László Hunyady, Gábor Turu).

## Abstract

The binding and function of β-arrestins are regulated by specific phosphorylation motifs present in G protein-coupled receptors (GPCRs). However, the exact arrangement of phosphorylated amino acids responsible for establishing a stable interaction remains unclear. To investigate this pattern, we employed a 1D sequence convolution model trained on a dataset of GPCRs that have established β-arrestin binding properties. This approach allowed us to identify the amino acid pattern required for GPCRs to form stable interactions with β-arrestins. This motif was named “arreSTick.” Our data show that the model predicts the strength of the coupling between GPCRs and β-arrestins with high accuracy, as well as the specific location of the interaction within the receptor sequence. Furthermore, we show that the arreSTick pattern is not limited to GPCRs, and is also present in numerous non-receptor proteins. Using a proximity biotinylation assay and mass spectrometry analysis, we demonstrate that the arreSTick motif controls the interaction between numerous non-receptor proteins and β-arrestins. For example, the HIV-1 Tat Specific Factor 1 (HTSF1 or HTATSF1), a nuclear transcription factor, contains the arreSTick pattern, and our data show that its subcellular localization is influenced by its coupling to β-arrestin2. Our findings unveil a broader regulatory role for β-arrestins in phosphorylation-dependent interactions, extending beyond GPCRs to encompass non-receptor proteins as well.
