## Supplementary Table 1 for "ArreSTick Motif is Responsible for GPCR-β-Arrestin Binding Stability and Extends Phosphorylation-Dependent β-arrestin Interactions to Non-Receptor Proteins"

### Sheet: training_data
Uniprot_Name	Uniprot_Entry	Arrestin_Class	PMID	Sequence
5HT2A_RAT	P14842	A	17507008	MEILCEDNISLSSIPNSLMQLGDGPRLYHNDFNSRDANTSEASNWTIDAENRTNLSCEGYLPPTCLSILHLQEKNWSALLTTVVIILTIAGNILVIMAVSLEKKLQNATNYFLMSLAIADMLLGFLVMPVSMLTILYGYRWPLPSKLCAIWIYLDVLFSTASIMHLCAISLDRYVAIQNPIHHSRFNSRTKAFLKIIAVWTISVGISMPIPVFGLQDDSKVFKEGSCLLADDNFVLIGSFVAFFIPLTIMVITYFLTIKSLQKEATLCVSDLSTRAKLASFSFLPQSSLSSEKLFQRSIHREPGSYAGRRTMQSISNEQKACKVLGIVFFLFVVMWCPFFITNIMAVICKESCNENVIGALLNVFVWIGYLSSAVNPLVYTLFNKTYRSAFSRYIQCQY…
5HT2C_HUMAN	P28335	A	17507008	MVNLRNAVHSFLVHLIGLLVWQCDISVSPVAAIVTDIFNTSDGGRFKFPDGVQNWPALSIVIIIIMTIGGNILVIMAVSMEKKLHNATNYFLMSLAIADMLVGLLVMPLSLLAILYDYVWPLPRYLCPVWISLDVLFSTASIMHLCAISLDRYVAIRNPIEHSRFNSRTKAIMKIAIVWAISIGVSVPIPVIGLRDEEKVFVNNTTCVLNDPNFVLIGSFVAFFIPLTIMVITYCLTIYVLRRQALMLLHGHTEEPPGLSLDFLKCCKRNTAEEENSANPNQDQNARRRKKKERRPRGTMQAINNERKASKVLGIVFFVFLIMWCPFFITNILSVLCEKSCNQKLMEKLLNVFVWIGYVCSGINPLVYTLFNKIYRRAFSNYLRCNYKVEKKPPVRQIP…
5HT4R_MOUSE	P97288	B	15919661	MDKLDANVSSNEGFRSVEKVVLLTFLAVVILMAILGNLLVMVAVCRDRQLRKIKTNYFIVSLAFADLLVSVLVMPFGAIELVQDIWAYGEMFCLVRTSLDVLLTTASIFHLCCISLDRYYAICCQPLVYRNKMTPLRIALMLGGCWVLPMFISFLPIMQGWNNIGIVDVIEKRKFSHNSNSTWCVFMVNKPYAITCSVVAFYIPFLLMVLAYYRIYVTAKEHAQQIQMLQRAGATSESRPQPADQHSTHRMRTETKAAKTLCVIMGCFCFCWAPFFVTNIVDPFIDYTVPEQVWTAFLWLGYINSGLNPFLYAFLNKSFRRAFLIILCCDDERYKRPPILGQTVPCSTTTINGSTHVLRDTVECGGQWESRCHLTATSPLVAAQPSDT
5HT7R_HUMAN	P34969	N	25884989	MMDVNSSGRPDLYGHLRSFLLPEVGRGLPDLSPDGGADPVAGSWAPHLLSEVTASPAPTWDAPPDNASGCGEQINYGRVEKVVIGSILTLITLLTIAGNCLVVISVCFVKKLRQPSNYLIVSLALADLSVAVAVMPFVSVTDLIGGKWIFGHFFCNVFIAMDVMCCTASIMTLCVISIDRYLGITRPLTYPVRQNGKCMAKMILSVWLLSASITLPPLFGWAQNVNDDKVCLISQDFGYTIYSTAVAFYIPMSVMLFMYYQIYKAARKSAAKHKFPGFPRVEPDSVIALNGIVKLQKEVEECANLSRLLKHERKNISIFKREQKAATTLGIIVGAFTVCWLPFFLLSTARPFICGTSCSCIPLWVERTFLWLGYANSLINPFIYAFFNRDLRTTYRSLL…
AA2BR_RAT	P29276	A	11041847	MQLETQDALYVALELVIAALAVAGNVLVCAAVGASSALQTPTNYFLVSLATADVAVGLFAIPFAITISLGFCTDFHSCLFLACFVLVLTQSSIFSLLAVAVDRYLAIRVPLRYKGLVTGTRARGIIAVLWVLAFGIGLTPFLGWNSKDRATSNCTEPGDGITNKSCCPVKCLFENVVPMSYMVYFNFFGCVLPPLLIMMVIYIKIFMVACKQLQHMELMEHSRTTLQREIHAAKSLAMIVGIFALCWLPVHAINCITLFHPALAKDKPKWVMNVAILLSHANSVVNPIVYAYRNRDFRYSFHRIISRYVLCQTDTKGGSGQAGGQSTFSLSL
ACKR2_HUMAN	O00590	B	34582793	MAATASPQPLATEDADSENSSFYYYDYLDEVAFMLCRKDAVVSFGKVFLPVFYSLIFVLGLSGNLLLLMVLLRYVPRRRMVEIYLLNLAISNLLFLVTLPFWGISVAWHWVFGSFLCKMVSTLYTINFYSGIFFISCMSLDKYLEIVHAQPYHRLRTRAKSLLLATIVWAVSLAVSIPDMVFVQTHENPKGVWNCHADFGGHGTIWKLFLRFQQNLLGFLLPLLAMIFFYSRIGCVLVRLRPAGQGRALKIAAALVVAFFVLWFPYNLTLFLHTLLDLQVFGNCEVSQHLDYALQVTESIAFLHCCFSPILYAFSSHRFRQYLKAFLAAVLGWHLAPGTAQASLSSCSESSILTAQEEMTGMNDLGERQSENYPNKEDVGNKSA
ACKR3_HUMAN	P25106	B	20018651	MDLHLFDYSEPGNFSDISWPCNSSDCIVVDTVMCPNMPNKSVLLYTLSFIYIFIFVIGMIANSVVVWVNIQAKTTGYDTHCYILNLAIADLWVVLTIPVWVVSLVQHNQWPMGELTCKVTHLIFSINLFGSIFFLTCMSVDRYLSITYFTNTPSSRKKMVRRVVCILVWLLAFCVSLPDTYYLKTVTSASNNETYCRSFYPEHSIKEWLIGMELVSVVLGFAVPFSIIAVFYFLLARAISASSDQEKHSSRKIIFSYVVVFLVCWLPYHVAVLLDIFSILHYIPFTCRLEHALFTALHVTQCLSLVHCCVNPVLYSFINRNYRYELMKAFIFKYSAKTGLTKLIDASRVSETEYSALEQSTK
ACKR4_HUMAN	Q9NPB9	B	23351552	MALEQNQSTDYYYEENEMNGTYDYSQYELICIKEDVREFAKVFLPVFLTIVFVIGLAGNSMVVAIYAYYKKQRTKTDVYILNLAVADLLLLFTLPFWAVNAVHGWVLGKIMCKITSALYTLNFVSGMQFLACISIDRYVAVTKVPSQSGVGKPCWIICFCVWMAAILLSIPQLVFYTVNDNARCIPIFPRYLGTSMKALIQMLEICIGFVVPFLIMGVCYFITARTLMKMPNIKISRPLKVLLTVVIVFIVTQLPYNIVKFCRAIDIIYSLITSCNMSKRMDIAIQVTESIALFHSCLNPILYVFMGASFKNYVMKVAKKYGSWRRQRQSVEEFPFDSEGPTEPTSTFSI
ACM2_PIG	P06199	B	17224084	MNNSTNSSNSGLALTSPYKTFEVVFIVLVAGSLSLVTIIGNILVMVSIKVNRHLQTVNNYFLFSLACADLIIGVFSMNLYTLYTVIGYWPLGPVVCDLWLALDYVVSNASVMNLLIISFDRYFCVTKPLTYPVKRTTKMAGMMIAAAWVLSFILWAPAILFWQFIVGVRTVEDGECYIQFFSNAAVTFGTAIAAFYLPVIIMTVLYWHISRASKSRIKKDKKEPVANQEPVSPSLVQGRIVKPNNNNMPGSDEALEHNKIQNGKAPRDAVTENCVQGEEKESSNDSTSVSAVASNMRDDEITQDENTVSTSLGHSKDENSKQTCIKIVTKTQKSDSCTPANTTVELVGSSGQNGDEKQNIVARKIVKMTKQPAKKKPPPSREKKVTRTILAILLAFIIT…
ACM4_HUMAN	P08173	N	17224084	MANFTPVNGSSGNQSVRLVTSSSHNRYETVEMVFIATVTGSLSLVTVVGNILVMLSIKVNRQLQTVNNYFLFSLACADLIIGAFSMNLYTVYIIKGYWPLGAVVCDLWLALDYVVSNASVMNLLIISFDRYFCVTKPLTYPARRTTKMAGLMIAAAWVLSFVLWAPAILFWQFVVGKRTVPDNQCFIQFLSNPAVTFGTAIAAFYLPVVIMTVLYIHISLASRSRVHKHRPEGPKEKKAKTLAFLKSPLMKQSVKKPPPGEAAREELRNGKLEEAPPPALPPPPRPVADKDTSNESSSGSATQNTKERPATELSTTEATTPAMPAPPLQPRALNPASRWSKIQIVTKQTGNECVTAIEIVPATPAGMRPAANVARKFASIARNQVRKKRQMAARERKVT…
ACTHR_HUMAN	Q01718	A	16497811	MKHIINSYENINNTARNNSDCPRVVLPEEIFFTISIVGVLENLIVLLAVFKNKNLQAPMYFFICSLAISDMLGSLYKILENILIILRNMGYLKPRGSFETTADDIIDSLFVLSLLGSIFSLSVIAADRYITIFHALRYHSIVTMRRTVVVLTVIWTFCTGTGITMVIFSHHVPTVITFTSLFPLMLVFILCLYVHMFLLARSHTRKISTLPRANMKGAITLTILLGVFIFCWAPFVLHVLLMTFCPSNPYCACYMSLFQVNGMLIMCNAVIDPFIYAFRSPELRDAFKKMIFCSRYW
ADA1A_HUMAN	P35348	N	18523139	MVFLSGNASDSSNCTQPPAPVNISKAILLGVILGGLILFGVLGNILVILSVACHRHLHSVTHYYIVNLAVADLLLTSTVLPFSAIFEVLGYWAFGRVFCNIWAAVDVLCCTASIMGLCIISIDRYIGVSYPLRYPTIVTQRRGLMALLCVWALSLVISIGPLFGWRQPAPEDETICQINEEPGYVLFSALGSFYLPLAIILVMYCRVYVVAKRESRGLKSGLKTDKSDSEQVTLRIHRKNAPAGGSGMASAKTKTHFSVRLLKFSREKKAAKTLGIVVGCFVLCWLPFFLVMPIGSFFPDFKPSETVFKIVFWLGYLNSCINPIIYPCSSQEFKKAFQNVLRIQCLCRKQSSKHALGYTLHPPSQAVEGQHKDMVRIPVGSRETFYRISKTDGVCEWKF…
ADA1B_HUMAN	P35368	A	10748214	MNPDLDTGHNTSAPAHWGELKNANFTGPNQTSSNSTLPQLDITRAISVGLVLGAFILFAIVGNILVILSVACNRHLRTPTNYFIVNLAMADLLLSFTVLPFSAALEVLGYWVLGRIFCDIWAAVDVLCCTASILSLCAISIDRYIGVRYSLQYPTLVTRRKAILALLSVWVLSTVISIGPLLGWKEPAPNDDKECGVTEEPFYALFSSLGSFYIPLAVILVMYCRVYIVAKRTTKNLEAGVMKEMSNSKELTLRIHSKNFHEDTLSSTKAKGHNPRSSIAVKLFKFSREKKAAKTLGIVVGMFILCWLPFFIALPLGSLFSTLKPPDAVFKVVFWLGYFNSCLNPIIYPCSSKEFKRAFVRILGCQCRGRGRRRRRRRRRLGGCAYTYRPWTRGGSLER…
ADA2A_MOUSE	Q01338	A	12205092	MGSLQPDAGNSSWNGTEAPGGGTRATPYSLQVTLTLVCLAGLLMLFTVFGNVLVIIAVFTSRALKAPQNLFLVSLASADILVATLVIPFSLANEVMGYWYFGKVWCEIYLALDVLFCTSSIVHLCAISLDRYWSITQAIEYNLKRTPRRIKAIIVTVWVISAVISFPPLISIEKKGAGGGQQPAEPSCKINDQKWYVISSSIGSFFAPCLIMILVYVRIYQIAKRRTRVPPSRRGPDACSAPPGGADRRPNGLGPERGAGPTGAEAEPLPTQLNGAPGEPAPAGPRDGDALDLEESSSSEHAERPPGPRRPDRGPRAKGKTRASQVKPGDSLPRRGPGAAGPGASGSGHGEERGGGAKASRWRGRQNREKRFTFVLAVVIGVFVVCWFPFFFTYTLIAV…
ADA2C_MOUSE	Q01337	A	16605244	MASPALAAALAAAAAEGPNGSDAGEWGSGGGANASGTDWVPPPGQYSAGAVAGLAAVVGFLIVFTVVGNVLVVIAVLTSRALRAPQNLFLVSLASADILVATLVMPFSLANELMAYWYFGQVWCGVYLALDVLFCTSSIVHLCAISLDRYWSVTQAVEYNLKRTPRRVKATIVAVWLISAVISFPPLVSFYRRPDGAAYPQCGLNDETWYILSSCIGSFFAPCLIMGLVYARIYRVAKLRTRTLSEKRGPAGPDGASPTTENGLGKAAGENGHCAPPRTEVEPDESSAAERRRRRGALRRGGRRREGAEGDTGSADGPGPGLAAEQGARTASRSPGPGGRLSRASSRSVEFFLSRRRRARSSVCRRKVAQAREKRFTFVLAVVMGVFVLCWFPFFFSYS…
ADRB1_HUMAN	P08588	A	10862778	MGAGVLVLGASEPGNLSSAAPLPDGAATAARLLVPASPPASLLPPASESPEPLSQQWTAGMGLLMALIVLLIVAGNVLVIVAIAKTPRLQTLTNLFIMSLASADLVMGLLVVPFGATIVVWGRWEYGSFFCELWTSVDVLCVTASIETLCVIALDRYLAITSPFRYQSLLTRARARGLVCTVWAISALVSFLPILMHWWRAESDEARRCYNDPKCCDFVTNRAYAIASSVVSFYVPLCIMAFVYLRVFREAQKQVKKIDSCERRFLGGPARPPSPSPSPVPAPAPPPGPPRPAAAAATAPLANGRAGKRRPSRLVALREQKALKTLGIIMGVFTLCWLPFFLANVVKAFHRELVPDRLFVFFNWLGYANSAFNPIIYCRSPDFRKAFQRLLCCARRAAR…
ADRB2_HUMAN	P07550	A	10748214	MGQPGNGSAFLLAPNGSHAPDHDVTQERDEVWVVGMGIVMSLIVLAIVFGNVLVITAIAKFERLQTVTNYFITSLACADLVMGLAVVPFGAAHILMKMWTFGNFWCEFWTSIDVLCVTASIETLCVIAVDRYFAITSPFKYQSLLTKNKARVIILMVWIVSGLTSFLPIQMHWYRATHQEAINCYANETCCDFFTNQAYAIASSIVSFYVPLVIMVFVYSRVFQEAKRQLQKIDKSEGRFHVQNLSQVEQDGRTGHGLRRSSKFCLKEHKALKTLGIIMGTFTLCWLPFFIVNIVHVIQDNLIRKEVYILLNWIGYVNSGFNPLIYCRSPDFRIAFQELLCLRRSSLKAYGNGYSSNGNTGEQSGYHVEQEKENKLLCEDLPGTEDFVGHQGTVPSDNI…
AGRG2_HUMAN	Q8IZP9	B	31502283	MVFSVRQCGHVGRTEEVLLTFKIFLVIICLHVVLVTSLEEDTDNSSLSPPPAKLSVVSFAPSSNGTPEVETTSLNDVTLSLLPSNETEKTKITIVKTFNASGVKPQRNICNLSSICNDSAFFRGEIMFQYDKESTVPQNQHITNGTLTGVLSLSELKRSELNKTLQTLSETYFIMCATAEAQSTLNCTFTIKLNNTMNACAVIAALERVKIRPMEHCCCSVRIPCPSSPEELEKLQCDLQDPIVCLADHPRGPPFSSSQSIPVVPRATVLSQVPKATSFAEPPDYSPVTHNVPSPIGEIQPLSPQPSAPIASSPAIDMPPQSETISSPMPQTHVSGTPPPVKASFSSPTVSAPANVNTTSAPPVQTDIVNTSSISDLENQVLQMEKALSLGSLEPNLAG…
AGTR2_RAT	P35351	N	16359671	MKDNFSFAATSRNITSSLPFDNLNATGTNESAFNCSHKPADKHLEAIPVLYYMIFVIGFAVNIVVVSLFCCQKGPKKVSSIYIFNLAVADLLLLATLPLWATYYSYRYDWLFGPVMCKVFGSFLTLNMFASIFFITCMSVDRYQSVIYPFLSQRRNPWQASYVVPLVWCMACLSSLPTFYFRDVRTIEYLGVNACIMAFPPEKYAQWSAGIALMKNILGFIIPLIFIATCYFGIRKHLLKTNSYGKNRITRDQVLKMAAAVVLAFIICWLPFHVLTFLDALTWMGIINSCEVIAVIDLALPFAILLGFTNSCVNPFLYCFVGNRFQQKLRSVFRVPITWLQGKRETMSCRKSSSLREMDTFVS
AGTRA_RAT	P25095	B	10748214	MALNSSAEDGIKRIQDDCPKAGRHSYIFVMIPTLYSIIFVVGIFGNSLVVIVIYFYMKLKTVASVFLLNLALADLCFLLTLPLWAVYTAMEYRWPFGNHLCKIASASVSFNLYASVFLLTCLSIDRYLAIVHPMKSRLRRTMLVAKVTCIIIWLMAGLASLPAVIHRNVYFIENTNITVCAFHYESRNSTLPIGLGLTKNILGFLFPFLIILTSYTLIWKALKKAYEIQKNKPRNDDIFRIIMAIVLFFFFSWVPHQIFTFLDVLIQLGVIHDCKISDIVDTAMPITICIAYFNNCLNPLFYGFLGKKFKKYFLQLLKYIPPKAKSHSSLSTKMSTLSYRPSDNMSSSAKKPASCFEVE
APJ_HUMAN	P35414	B	20353754	MEEGGDFDNYYGADNQSECEYTDWKSSGALIPAIYMLVFLLGTTGNGLVLWTVFRSSREKRRSADIFIASLAVADLTFVVTLPLWATYTYRDYDWPFGTFFCKLSSYLIFVNMYASVFCLTGLSFDRYLAIVRPVANARLRLRVSGAVATAVLWVLAALLAMPVMVLRTTGDLENTTKVQCYMDYSMVATVSSEWAWEVGLGVSSTTVGFVVPFTIMLTCYFFIAQTIAGHFRKERIEGLRKRRRLLSIIVVLVVTFALCWMPYHLVKTLYMLGSLLHWPCDFDLFLMNIFPYCTCISYVNSCLNPFLYAFFDPRFRQACTSMLCCGQSRCAGTSHSSSGEKSASYSSGHSQGPGPNMGKGGEQMHEKSIPYSQETLVVD
BKRB2_HUMAN	P30411	B	15993749	MFSPWKISMFLSVREDSVPTTASFSADMLNVTLQGPTLNGTFAQSKCPQVEWLGWLNTIQPPFLWVLFVLATLENIFVLSVFCLHKSSCTVAEIYLGNLAAADLILACGLPFWAITISNNFDWLFGETLCRVVNAIISMNLYSSICFLMLVSIDRYLALVKTMSMGRMRGVRWAKLYSLVIWGCTLLLSSPMLVFRTMKEYSDEGHNVTACVISYPSLIWEVFTNMLLNVVGFLLPLSVITFCTMQIMQVLRNNEMQKFKEIQTERRATVLVLVVLLLFIICWLPFQISTFLDTLHRLGILSSCQDERIIDVITQIASFMAYSNSCLNPLVYVIVGKRFRKKSWEVYQGVCQKGGCRSEPIQMENSMGTLRTSISVERQIHKLQDWAGSRQ
C5AR1_HUMAN	P21730	B	12453150	MDSFNYTTPDYGHYDDKDTLDLNTPVDKTSNTLRVPDILALVIFAVVFLVGVLGNALVVWVTAFEAKRTINAIWFLNLAVADFLSCLALPILFTSIVQHHHWPFGGAACSILPSLILLNMYASILLLATISADRFLLVFKPIWCQNFRGAGLAWIACAVAWGLALLLTIPSFLYRVVREEYFPPKVLCGVDYSHDKRRERAVAIVRLVLGFLWPLLTLTICYTFILLRTWSRRATRSTKTLKVVVAVVASFFIFWLPYQVTGIMMSFLEPSSPTFLLLKKLDSLCVSFAYINCCINPIIYVVAGQGFQGRLRKSLPSLLRNVLTEESVVRESKSFTRSTVDTMAQKTQAV
C5AR2_HUMAN	Q9P296	B	15833747	MGNDSVSYEYGDYSDLSDRPVDCLDGACLAIDPLRVAPLPLYAAIFLVGVPGNAMVAWVAGKVARRRVGATWLLHLAVADLLCCLSLPILAVPIARGGHWPYGAVGCRALPSIILLTMYASVLLLAALSADLCFLALGPAWWSTVQRACGVQVACGAAWTLALLLTVPSAIYRRLHQEHFPARLQCVVDYGGSSSTENAVTAIRFLFGFLGPLVAVASCHSALLCWAARRCRPLGTAIVVGFFVCWAPYHLLGLVLTVAAPNSALLARALRAEPLIVGLALAHSCLNPMLFLYFGRAQLRRSLPAACHWALRESQGQDESVDSKKSTSHDLVSEMEV
CALRL_HUMAN	Q16602	B	11535606	MEKKCTLNFLVLLPFFMILVTAELEESPEDSIQLGVTRNKIMTAQYECYQKIMQDPIQQAEGVYCNRTWDGWLCWNDVAAGTESMQLCPDYFQDFDPSEKVTKICDQDGNWFRHPASNRTWTNYTQCNVNTHEKVKTALNLFYLTIIGHGLSIASLLISLGIFFYFKSLSCQRITLHKNLFFSFVCNSVVTIIHLTAVANNQALVATNPVSCKVSQFIHLYLMGCNYFWMLCEGIYLHTLIVVAVFAEKQHLMWYYFLGWGFPLIPACIHAIARSLYYNDNCWISSDTHLLYIIHGPICAALLVNLFFLLNIVRVLITKLKVTHQAESNLYMKAVRATLILVPLLGIEFVLIPWRPEGKIAEEVYDYIMHILMHFQGLLVSTIFCFFNGEVQAILRRNW…
CCKAR_HUMAN	P32238	A	22049215	MDVVDSLLVNGSNITPPCELGLENETLFCLDQPRPSKEWQPAVQILLYSLIFLLSVLGNTLVITVLIRNKRMRTVTNIFLLSLAVSDLMLCLFCMPFNLIPNLLKDFIFGSAVCKTTTYFMGTSVSVSTFNLVAISLERYGAICKPLQSRVWQTKSHALKVIAATWCLSFTIMTPYPIYSNLVPFTKNNNQTANMCRFLLPNDVMQQSWHTFLLLILFLIPGIVMMVAYGLISLELYQGIKFEASQKKSAKERKPSTTSSGKYEDSDGCYLQKTRPPRKLELRQLSTGSSSRANRIRSNSSAANLMAKKRVIRMLIVIVVLFFLCWMPIFSANAWRAYDTASAERRLSGTPISFILLLSYTSSCVNPIIYCFMNKRFRLGFMATFPCCPNPGPPGARGE…
CCR1_HUMAN	P32246	B	24056371	METPNTTEDYDTTTEFDYGDATPCQKVNERAFGAQLLPPLYSLVFVIGLVGNILVVLVLVQYKRLKNMTSIYLLNLAISDLLFLFTLPFWIDYKLKDDWVFGDAMCKILSGFYYTGLYSEIFFIILLTIDRYLAIVHAVFALRARTVTFGVITSIIIWALAILASMPGLYFSKTQWEFTHHTCSLHFPHESLREWKLFQALKLNLFGLVLPLLVMIICYTGIIKILLRRPNEKKSKAVRLIFVIMIIFFLFWTPYNLTILISVFQDFLFTHECEQSRHLDLAVQVTEVIAYTHCCVNPVIYAFVGERFRKYLRQLFHRRVAVHLVKWLPFLSVDRLERVSSTSPSTGEHELSAGF
CCR2_HUMAN	P41597-2 *	B	19643177	MLSTSRSRFIRNTNESGEEVTTFFDYDYGAPCHKFDVKQIGAQLLPPLYSLVFIFGFVGNMLVVLILINCKKLKCLTDIYLLNLAISDLLFLITLPLWAHSAANEWVFGNAMCKLFTGLYHIGYFGGIFFIILLTIDRYLAIVHAVFALKARTVTFGVVTSVITWLVAVFASVPGIIFTKCQKEDSVYVCGPYFPRGWNNFHTIMRNILGLVLPLLIMVICYSGILKTLLRCRNEKKRHRAVRVIFTIMIVYFLFWTPYNIVILLNTFQEFFGLSNCESTSQLDQATQVTETLGMTHCCINPIIYAFVGEKFRRYLSVFFRKHITKRFCKQCPVFYRETVDGVTSTNTPSTGEQEVSAGL
CCR5_HUMAN	P51681	A	28733085	MDYQVSSPIYDINYYTSEPCQKINVKQIAARLLPPLYSLVFIFGFVGNMLVILILINCKRLKSMTDIYLLNLAISDLFFLLTVPFWAHYAAAQWDFGNTMCQLLTGLYFIGFFSGIFFIILLTIDRYLAVVHAVFALKARTVTFGVVTSVITWVVAVFASLPGIIFTRSQKEGLHYTCSSHFPYSQYQFWKNFQTLKIVILGLVLPLLVMVICYSGILKTLLRCRNEKKRHRAVRLIFTIMIVYFLFWAPYNIVLLLNTFQEFFGLNNCSSSNRLDQAMQVTETLGMTHCCINPIIYAFVGEKFRNYLLVFFQKHIAKRFCKCCSIFQQEAPERASSVYTRSTGEQEISVGL
CCR6_HUMAN	P51684	B	29552015	MSGESMNFSDVFDSSEDYFVSVNTSYYSVDSEMLLCSLQEVRQFSRLFVPIAYSLICVFGLLGNILVVITFAFYKKARSMTDVYLLNMAIADILFVLTLPFWAVSHATGAWVFSNATCKLLKGIYAINFNCGMLLLTCISMDRYIAIVQATKSFRLRSRTLPRSKIICLVVWGLSVIISSSTFVFNQKYNTQGSDVCEPKYQTVSEPIRWKLLMLGLELLFGFFIPLMFMIFCYTFIVKTLVQAQNSKRHKAIRVIIAVVLVFLACQIPHNMVLLVTAANLGKMNRSCQSEKLIGYTKTVTEVLAFLHCCLNPVLYAFIGQKFRNYFLKILKDLWCVRRKYKSSGFSCAGRYSENISRQTSETADNDNASSFTM
CCR7_HUMAN	P32248	B	19497875	MDLGKPMKSVLVVALLVIFQVCLCQDEVTDDYIGDNTTVDYTLFESLCSKKDVRNFKAWFLPIMYSIICFVGLLGNGLVVLTYIYFKRLKTMTDTYLLNLAVADILFLLTLPFWAYSAAKSWVFGVHFCKLIFAIYKMSFFSGMLLLLCISIDRYVAIVQAVSAHRHRARVLLISKLSCVGIWILATVLSIPELLYSDLQRSSSEQAMRCSLITEHVEAFITIQVAQMVIGFLVPLLAMSFCYLVIIRTLLQARNFERNKAIKVIIAVVVVFIVFQLPYNGVVLAQTVANFNITSSTCELSKQLNIAYDVTYSLACVRCCVNPFLYAFIGVKFRNDLFKLFKDLGCLSQEQLRQWSSCRHIRRSSMSVEAETTTTFSP
CML2_HUMAN	P46091	A	34241650	MEDLEETLFEEFENYSYDLDYYSLESDLEEKVQLGVVHWVSLVLYCLAFVLGIPGNAIVIWFTGFKWKKTVTTLWFLNLAIADFIFLLFLPLYISYVAMNFHWPFGIWLCKANSFTAQLNMFASVFFLTVISLDHYIHLIHPVLSHRHRTLKNSLIVIIFIWLLASLIGGPALYFRDTVEFNNHTLCYNNFQKHDPDLTLIRHHVLTWVKFIIGYLFPLLTMSICYLCLIFKVKKRSILISSRHFWTILVVVVAFVVCWTPYHLFSIWELTIHHNSYSHHVMQAGIPLSTGLAFLNSCLNPILYVLISKKFQARFRSSVAEILKYTLWEVSCSGTVSEQLRNSETKNLCLLETAQ
CNR1_RAT	P20272	A	23541635	MKSILDGLADTTFRTITTDLLYVGSNDIQYEDIKGDMASKLGYFPQKFPLTSFRGSPFQEKMTAGDNSPLVPAGDTTNITEFYNKSLSSFKENEENIQCGENFMDMECFMILNPSQQLAIAVLSLTLGTFTVLENLLVLCVILHSRSLRCRPSYHFIGSLAVADLLGSVIFVYSFVDFHVFHRKDSPNVFLFKLGGVTASFTASVGSLFLTAIDRYISIHRPLAYKRIVTRPKAVVAFCLMWTIAIVIAVLPLLGWNCKKLQSVCSDIFPLIDETYLMFWIGVTSVLLLFIVYAYMYILWKAHSHAVRMIQRGTQKSIIIHTSEDGKVQVTRPDQARMDIRLAKTLVLILVVLIICWGPLLAIMVYDVFGKMNKLIKTVFAFCSMLCLLNSTVNPIIYA…
CNR2_RAT	Q9QZN9	A	22064678	MAGCRELELTNGSNGGLEFNPMKEYMILSDAQQIAVAVLCTLMGLLSALENVAVLYLILSSQRLRRKPSYLFIGSLAGADFLASVIFACNFVIFHVFHGVDSRNIFLLKIGSVTMTFTASVGSLLLTAVDRYLCLCYPPTYKALVTRGRALVALGVMWVLSALISYLPLMGWTCCPSPCSELFPLIPNDYLLGWLLFIAILFSGIIYTYGYVLWKAHQHVASLAEHQDRQVPGIARMRLDVRLAKTLGLVMAVLLICWFPALALMGHSLVTTLSDKVKEAFAFCSMLCLVNSMINPIIYALRSGEIRSAAQHCLTGWKKYLQGLGSEGKEEAPKSSVTETEAEVKTTTGPGSRTPGCSNC
CRFR1_HUMAN	P34998	A	15560778	MGGHPQLRLVKALLLLGLNPVSASLQDQHCESLSLASNISGLQCNASVDLIGTCWPRSPAGQLVVRPCPAFFYGVRYNTTNNGYRECLANGSWAARVNYSECQEILNEEKKSKVHYHVAVIINYLGHCISLVALLVAFVLFLRLRPGCTHWGDQADGALEVGAPWSGAPFQVRRSIRCLRNIIHWNLISAFILRNATWFVVQLTMSPEVHQSNVGWCRLVTAAYNYFHVTNFFWMFGEGCYLHTAIVLTYSTDRLRKWMFICIGWGVPFPIIVAWAIGKLYYDNEKCWFGKRPGVYTDYIYQGPMILVLLINFIFLFNIVRILMTKLRASTTSETIQYRKAVKATLVLLPLLGITYMLFFVNPGEDEVSRVVFIYFNSFLESFQGFFVSVFYCFLNSEV…
CRFR2_HUMAN	Q13324	A	23820308	MDAALLHSLLEANCSLALAEELLLDGWGPPLDPEGPYSYCNTTLDQIGTCWPRSAAGALVERPCPEYFNGVKYNTTRNAYRECLENGTWASKINYSQCEPILDDKQRKYDLHYRIALVVNYLGHCVSVAALVAAFLLFLALRSIRCLRNVIHWNLITTFILRNVMWFLLQLVDHEVHESNEVWCRCITTIFNYFVVTNFFWMFVEGCYLHTAIVMTYSTERLRKCLFLFIGWCIPFPIIVAWAIGKLYYENEQCWFGKEPGDLVDYIYQGPIILVLLINFVFLFNIVRILMTKLRASTTSETIQYRKAVKATLVLLPLLGITYMLFFVNPGEDDLSQIMFIYFNSFLQSFQGFFVSVFYCFFNGEVRSAVRKRWHRWQDHHSLRVPMARAMSIPTSPTR…
CXCR1_HUMAN	P25024	B	12626541	MSNITDPQMWDFDDLNFTGMPPADEDYSPCMLETETLNKYVVIIAYALVFLLSLLGNSLVMLVILYSRVGRSVTDVYLLNLALADLLFALTLPIWAASKVNGWIFGTFLCKVVSLLKEVNFYSGILLLACISVDRYLAIVHATRTLTQKRHLVKFVCLGCWGLSMNLSLPFFLFRQAYHPNNSSPVCYEVLGNDTAKWRMVLRILPHTFGFIVPLFVMLFCYGFTLRTLFKAHMGQKHRAMRVIFAVVLIFLLCWLPYNLVLLADTLMRTQVIQESCERRNNIGRALDATEILGFLHSCLNPIIYAFIGQNFRHGFLKILAMHGLVSKEFLARHRVTSYTSSSVNVSSNL
CXCR2_HUMAN	P25025	B	12626541	MEDFNMESDSFEDFWKGEDLSNYSYSSTLPPFLLDAAPCEPESLEINKYFVVIIYALVFLLSLLGNSLVMLVILYSRVGRSVTDVYLLNLALADLLFALTLPIWAASKVNGWIFGTFLCKVVSLLKEVNFYSGILLLACISVDRYLAIVHATRTLTQKRYLVKFICLSIWGLSLLLALPVLLFRRTVYSSNVSPACYEDMGNNTANWRMLLRILPQSFGFIVPLLIMLFCYGFTLRTLFKAHMGQKHRAMRVIFAVVLIFLLCWLPYNLVLLADTLMRTQVIQETCERRNHIDRALDATEILGILHSCLNPLIYAFIGQKFRHGLLKILAIHGLISKDSLPKDSRPSFVGSSSGHTSTTL
CXCR3_HUMAN	P49682	B	21883151	MVLEVSDHQVLNDAEVAALLENFSSSYDYGENESDSCCTSPPCPQDFSLNFDRAFLPALYSLLFLLGLLGNGAVAAVLLSRRTALSSTDTFLLHLAVADTLLVLTLPLWAVDAAVQWVFGSGLCKVAGALFNINFYAGALLLACISFDRYLNIVHATQLYRRGPPARVTLTCLAVWGLCLLFALPDFIFLSAHHDERLNATHCQYNFPQVGRTALRVLQLVAGFLLPLLVMAYCYAHILAVLLVSRGQRRLRAMRLVVVVVVAFALCWTPYHLVVLVDILMDLGALARNCGRESRVDVAKSVTSGLGYMHCCLNPLLYAFVGVKFRERMWMLLLRLGCPNQRGLQRQPSSSRRDSSWSETSEASYSGL
CXCR4_HUMAN	P61073	B	10521508	MEGISIYTSDNYTEEMGSGDYDSMKEPCFREENANFNKIFLPTIYSIIFLTGIVGNGLVILVMGYQKKLRSMTDKYRLHLSVADLLFVITLPFWAVDAVANWYFGNFLCKAVHVIYTVNLYSSVLILAFISLDRYLAIVHATNSQRPRKLLAEKVVYVGVWIPALLLTIPDFIFANVSEADDRYICDRFYPNDLWVVVFQFQHIMVGLILPGIVILSCYCIIISKLSHSKGHQKRKALKTTVILILAFFACWLPYYIGISIDSFILLEIIKQGCEFENTVHKWISITEALAFFHCCLNPILYAFLGAKFKTSAQHALTSVSRGSSLKILSKGKRGGHSSVSTESESSSFHSS
DRD1_HUMAN	P21728	A	10748214	MRTLNTSAMDGTGLVVERDFSVRILTACFLSLLILSTLLGNTLVCAAVIRFRHLRSKVTNFFVISLAVSDLLVAVLVMPWKAVAEIAGFWPFGSFCNIWVAFDIMCSTASILNLCVISVDRYWAISSPFRYERKMTPKAAFILISVAWTLSVLISFIPVQLSWHKAKPTSPSDGNATSLAETIDNCDSSLSRTYAISSSVISFYIPVAIMIVTYTRIYRIAQKQIRRIAALERAAVHAKNCQTTTGNGKPVECSQPESSFKMSFKRETKVLKTLSVIMGVFVCCWLPFFILNCILPFCGSGETQPFCIDSNTFDVFVWFGWANSSLNPIIYAFNADFRKAFSTLLGCYRLCPATNNAIETVSINNNGAAMFSSHHEPRGSISKECNLVYLIPHAVGSSE…
DRD2_HUMAN	P14416	A	11473130	MDPLNLSWYDDDLERQNWSRPFNGSDGKADRPHYNYYATLLTLLIAVIVFGNVLVCMAVSREKALQTTTNYLIVSLAVADLLVATLVMPWVVYLEVVGEWKFSRIHCDIFVTLDVMMCTASILNLCAISIDRYTAVAMPMLYNTRYSSKRRVTVMISIVWVLSFTISCPLLFGLNNADQNECIIANPAFVVYSSIVSFYVPFIVTLLVYIKIYIVLRRRRKRVNTKRSSRAFRAHLRAPLKGNCTHPEDMKLCTVIMKSNGSFPVNRRRVEAARRAQELEMEMLSSTSPPERTRYSPIPPSHHQLTLPDPSHHGLHSTPDSPAKPEKNGHAKDHPKIAKIFEIQTMPNGKTRTSLKTMSRRKLSQQKEKKATQMLAIVLGVFIICWLPFFITHILNIHC…
DRD3_HUMAN	P35462	A	11473130	MASLSQLSSHLNYTCGAENSTGASQARPHAYYALSYCALILAIVFGNGLVCMAVLKERALQTTTNYLVVSLAVADLLVATLVMPWVVYLEVTGGVWNFSRICCDVFVTLDVMMCTASILNLCAISIDRYTAVVMPVHYQHGTGQSSCRRVALMITAVWVLAFAVSCPLLFGFNTTGDPTVCSISNPDFVIYSSVVSFYLPFGVTVLVYARIYVVLKQRRRKRILTRQNSQCNSVRPGFPQQTLSPDPAHLELKRYYSICQDTALGGPGFQERGGELKREEKTRNSLSPTIAPKLSLEVRKLSNGRLSTSLKLGPLQPRGVPLREKKATQMVAIVLGAFIVCWLPFFLTHVLNTHCQTCHVSPELYSATTWLGYVNSALNPVIYTTFNIEFRKAFLKILSC
EDNRA_HUMAN	P25101	A	10748214	METLCLRASFWLALVGCVISDNPERYSTNLSNHVDDFTTFRGTELSFLVTTHQPTNLVLPSNGSMHNYCPQQTKITSAFKYINTVISCTIFIVGMVGNATLLRIIYQNKCMRNGPNALIASLALGDLIYVVIDLPINVFKLLAGRWPFDHNDFGVFLCKLFPFLQKSSVGITVLNLCALSVDRYRAVASWSRVQGIGIPLVTAIEIVSIWILSFILAIPEAIGFVMVPFEYRGEQHKTCMLNATSKFMEFYQDVKDWWLFGFYFCMPLVCTAIFYTLMTCEMLNRRNGSLRIALSEHLKQRREVAKTVFCLVVIFALCWFPLHLSRILKKTVYNEMDKNRCELLSFLLLMDYIGINLATMNSCINPIALYFVSKKFKNCFQSCLCCCCYQSKSLMTSVP…
FFAR1_HUMAN	O14842	A	25038452	MDLPPQLSFGLYVAAFALGFPLNVLAIRGATAHARLRLTPSLVYALNLGCSDLLLTVSLPLKAVEALASGAWPLPASLCPVFAVAHFFPLYAGGGFLAALSAGRYLGAAFPLGYQAFRRPCYSWGVCAAIWALVLCHLGLVFGLEAPGGWLDHSNTSLGINTPVNGSPVCLEAWDPASAGPARFSLSLLLFFLPLAITAFCYVGCLRALARSGLTHRRKLRAAWVAGGALLTLLLCVGPYNASNVASFLYPNLGGSWRKLGLITGAWSVVLNPLVTGYLGRGPGLKTVCAARTQGGKSQK
FFAR4_HUMAN	Q5NUL3	A	25038452	MSPECARAAGDAPLRSLEQANRTRFPFFSDVKGDHRLVLAAVETTVLVLIFAVSLLGNVCALVLVARRRRRGATACLVLNLFCADLLFISAIPLVLAVRWTEAWLLGPVACHLLFYVMTLSGSVTILTLAAVSLERMVCIVHLQRGVRGPGRRARAVLLALIWGYSAVAALPLCVFFRVVPQRLPGADQEISICTLIWPTIPGEISWDVSFVTLNFLVPGLVIVISYSKILQTSEHLLDARAVVTHSEITKASRKRLTVSLAYSESHQIRVSQQDFRLFRTLFLLMVSFFIMWSPIIITILLILIQNFKQDLVIWPSLFFWVVAFTFANSALNPILYNMTLCRNEWKKIFCCFWFPEKGAILTDTSVKRNDLSIISG
FPR1_HUMAN	P21462	B	15634210	METNSSLPTNISGGTPAVSAGYLFLDIITYLVFAVTFVLGVLGNGLVIWVAGFRMTHTVTTISYLNLAVADFCFTSTLPFFMVRKAMGGHWPFGWFLCKFVFTIVDINLFGSVFLIALIALDRCVCVLHPVWTQNHRTVSLAKKVIIGPWVMALLLTLPVIIRVTTVPGKTGTVACTFNFSPWTNDPKERINVAVAMLTVRGIIRFIIGFSAPMSIVAVSYGLIATKIHKQGLIKSSRPLRVLSFVAAAFFLCWSPYQVVALIATVRIRELLQGMYKEIGIAVDVTSALAFFNSCLNPMLYVFMGQDFRERLIHALPASLERALTEDSTQTSDTATNSTLPSAEVELQAK
FPR2_HUMAN	P25090	B	25326384	METNFSTPLNEYEEVSYESAGYTVLRILPLVVLGVTFVLGVLGNGLVIWVAGFRMTRTVTTICYLNLALADFSFTATLPFLIVSMAMGEKWPFGWFLCKLIHIVVDINLFGSVFLIGFIALDRCICVLHPVWAQNHRTVSLAMKVIVGPWILALVLTLPVFLFLTTVTIPNGDTYCTFNFASWGGTPEERLKVAITMLTARGIIRFVIGFSLPMSIVAICYGLIAAKIHKKGMIKSSRPLRVLTAVVASFFICWFPFQLVALLGTVWLKEMLFYGKYKIIDILVNPTSSLAFFNSCLNPMLYVFVGQDFRERLIHSLPTSLERALSEDSAPTNDTAANSASPPAETELQAM
FSHR_RAT	P20395	A	11934883	MALLLVSLLAFLGTGSGCHHWLCHCSNRVFLCQDSKVTEIPTDLPRNAIELRFVLTKLRVIPKGSFAGFGDLEKIEISQNDVLEVIEADVFSNLPKLHEIRIEKANNLLYINPEAFQNLPSLRYLLISNTGIKHLPAVHKIQSLQKVLLDIQDNINIHIVARNSFMGLSFESVILWLSKNGIEEIHNCAFNGTQLDELNLSDNNNLEELPNDVFQGASGPVILDISRTKVHSLPNHGLENLKKLRARSTYRLKKLPNLDKFVTLMEASLTYPSHCCAFANLKRQISELHPICNKSILRQDIDDMTQIGDQRVSLIDDEPSYGKGSDMMYNEFDYDLCNEVVDVTCSPKPDAFNPCEDIMGYNILRVLIWFISILAITGNTTVLVVLTTSQYKLTVPRFL…
GASR_HUMAN	P32239	B	21156802	MELLKLNRSVQGTGPGPGASLCRPGAPLLNSSSVGNLSCEPPRIRGAGTRELELAIRITLYAVIFLMSVGGNMLIIVVLGLSRRLRTVTNAFLLSLAVSDLLLAVACMPFTLLPNLMGTFIFGTVICKAVSYLMGVSVSVSTLSLVAIALERYSAICRPLQARVWQTRSHAARVIVATWLLSGLLMVPYPVYTVVQPVGPRVLQCVHRWPSARVRQTWSVLLLLLLFFIPGVVMAVAYGLISRELYLGLRFDGDSDSDSQSRVRNQGGLPGAVHQNGRCRPETGAVGEDSDGCYVQLPRSRPALELTALTAPGPGSGSRPTQAKLLAKKRVVRMLLVIVVLFFLCWLPVYSANTWRAFDGPGAHRALSGAPISFIHLLSYASACVNPLVYCFMHRRFRQ…
GHSR_HUMAN	Q92847	A	25261469	MWNATPSEEPGFNLTLADLDWDASPGNDSLGDELLQLFPAPLLAGVTATCVALFVVGIAGNLLTMLVVSRFRELRTTTNLYLSSMAFSDLLIFLCMPLDLVRLWQYRPWNFGDLLCKLFQFVSESCTYATVLTITALSVERYFAICFPLRAKVVVTKGRVKLVIFVIWAVAFCSAGPIFVLVGVEHENGTDPWDTNECRPTEFAVRSGLLTVMVWVSSIFFFLPVFCLTVLYSLIGRKLWRRRRGDAVVGASLRDQNHKQTVKMLAVVVFAFILCWLPFHVGRYLFSKSFEPGSLEIAQISQYCNLVSFVLFYLSAAINPILYNIMSKKYRVAVFRLLGFEPFSQRKLSTLKDESSRAWTESSINT
GIPR_HUMAN	P48546	A	25191754	MTTSPILQLLLRLSLCGLLLQRAETGSKGQTAGELYQRWERYRRECQETLAAAEPPSGLACNGSFDMYVCWDYAAPNATARASCPWYLPWHHHVAAGFVLRQCGSDGQWGLWRDHTQCENPEKNEAFLDQRLILERLQVMYTVGYSLSLATLLLALLILSLFRRLHCTRNYIHINLFTSFMLRAAAILSRDRLLPRPGPYLGDQALALWNQALAACRTAQIVTQYCVGANYTWLLVEGVYLHSLLVLVGGSEEGHFRYYLLLGWGAPALFVIPWVIVRYLYENTQCWERNEVKAIWWIIRTPILMTILINFLIFIRILGILLSKLRTRQMRCRDYRLRLARSTLTLVPLLGVHEVVFAPVTEEQARGALRFAKLGFEIFLSSFQGFLVSVLYCFINKEV…
GLP1R_HUMAN	P43220	B	29031718	MAGAPGPLRLALLLLGMVGRAGPRPQGATVSLWETVQKWREYRRQCQRSLTEDPPPATDLFCNRTFDEYACWPDGEPGSFVNVSCPWYLPWASSVPQGHVYRFCTAEGLWLQKDNSSLPWRDLSECEESKRGERSSPEEQLLFLYIIYTVGYALSFSALVIASAILLGFRHLHCTRNYIHLNLFASFILRALSVFIKDAALKWMYSTAAQQHQWDGLLSYQDSLSCRLVFLLMQYCVAANYYWLLVEGVYLYTLLAFSVLSEQWIFRLYVSIGWGVPLLFVVPWGIVKYLYEDEGCWTRNSNMNYWLIIRLPILFAIGVNFLIFVRVICIVVSKLKANLMCKTDIKCRLAKSTLTLIPLLGTHEVIFAFVMDEHARGTLRFIKLFTELSFTSFQGLMVA…
GNRHR_RAT	P30969	N	10614651	MANNASLEQDQNHCSAINNSIPLTQGKLPTLTLSGKIRVTVTFFLFLLSTAFNASFLVKLQRWTQKRKKGKKLSRMKVLLKHLTLANLLETLIVMPLDGMWNITVQWYAGEFLCKVLSYLKLFSMYAPAFMMVVISLDRSLAVTQPLAVQSKSKLERSMTSLAWILSIVFAGPQLYIFRMIYLADGSGPAVFSQCVTHCSFPQWWHEAFYNFFTFSCLFIIPLLIMLICNAKIIFALTRVLHQDPRKLQLNQSKNNIPRARLRTLKMTVAFGTSFVICWTPYYVLGIWYWFDPEMLNRVSEPVNHFFFLFAFLNPCFDPLIYGYFSL
GPBAR_HUMAN	Q8TDU6	N	23818521	MTPNSTGEVPSPIPKGALGLSLALASLIITANLLLALGIAWDRRLRSPPAGCFFLSLLLAGLLTGLALPTLPGLWNQSRRGYWSCLLVYLAPNFSFLSLLANLLLVHGERYMAVLRPLQPPGSIRLALLLTWAGPLLFASLPALGWNHWTPGANCSSQAIFPAPYLYLEVYGLLLPAVGAAAFLSVRVLATAHRQLQDICRLERAVCRDEPSALARALTWRQARAQAGAMLLFGLCWGPYVATLLLSVLAYEQRPPLGPGTLLSLLSLGSASAAAVPVAMGLGDQRYTAPWRAAAQRCLQGLWGRASRDSPGPSIAYHPSSQSSVDLDLN
GPR35_HUMAN	Q9HC97	A	20826425	MNGTYNTCGSSDLTWPPAIKLGFYAYLGVLLVLGLLLNSLALWVFCCRMQQWTETRIYMTNLAVADLCLLCTLPFVLHSLRDTSDTPLCQLSQGIYLTNRYMSISLVTAIAVDRYVAVRHPLRARGLRSPRQAAAVCAVLWVLVIGSLVARWLLGIQEGGFCFRSTRHNFNSMAFPLLGFYLPLAVVVFCSLKVVTALAQRPPTDVGQAEATRKAARMVWANLLVFVVCFLPLHVGLTVRLAVGWNACALLETIRRALYITSKLSDANCCLDAICYYYMAKEFQEASALAVAPSAKAHKSQDSLCVTLA
GPR39_HUMAN	O43194	N	17717076	MASPSLPGSDCSQIIDHSHVPEFEVATWIKITLILVYLIIFVMGLLGNSATIRVTQVLQKKGYLQKEVTDHMVSLACSDILVFLIGMPMEFYSIIWNPLTTSSYTLSCKLHTFLFEACSYATLLHVLTLSFERYIAICHPFRYKAVSGPCQVKLLIGFVWVTSALVALPLLFAMGTEYPLVNVPSHRGLTCNRSSTRHHEQPETSNMSICTNLSSRWTVFQSSIFGAFVVYLVVLLSVAFMCWNMMQVLMKSQKGSLAGGTRPPQLRKSESEESRTARRQTIIFLRLIVVTLAVCWMPNQIRRIMAAAKPKHDWTRSYFRAYMILLPFSETFFYLSSVINPLLYTVSSQQFRRVFVQVLCCRLSLQHANHEKRLRVHAHSTTDSARFVQRPLLFASRRQ…
GPR55_HUMAN	Q9Y2T6	A	19723626	MSQQNTSGDCLFDGVNELMKTLQFAVHIPTFVLGLLLNLLAIHGFSTFLKNRWPDYAATSIYMINLAVFDLLLVLSLPFKMVLSQVQSPFPSLCTLVECLYFVSMYGSVFTICFISMDRFLAIRYPLLVSHLRSPRKIFGICCTIWVLVWTGSIPIYSFHGKVEKYMCFHNMSDDTWSAKVFFPLEVFGFLLPMGIMGFCCSRSIHILLGRRDHTQDWVQQKACIYSIAASLAVFVVSFLPVHLGFFLQFLVRNSFIVECRAKQSISFFLQLSMCFSNVNCCLDVFCYYFVIKEFRMNIRAHRPSRVQLVLQDTTISRG
GRPR_MOUSE	P21729	B	18199425	MAPNNCSHLNLDVDPFLSCNDTFNQSLSPPKMDNWFHPGFIYVIPAVYGLIIVIGLIGNITLIKIFCTVKSMRNVPNLFISSLALGDLLLLVTCAPVDASKYLADRWLFGRIGCKLIPFIQLTSVGVSVFTLTALSADRYKAIVRPMDIQASHALMKICLKAALIWIVSMLLAIPEAVFSDLHPFHVKDTNQTFISCAPYPHSNELHPKIHSMASFLVFYVIPLAIISVYYYFIARNLIQSAYNLPVEGNIHVKKQIESRKRLAKTVLVFVGLFAFCWLPNHVIYLYRSYHYSEVDTSMLHFVTSICARLLAFTNSCVNPFALYLLSKSFRKQFNTQLLCCQPGLMNRSHSTGRSTTCMTSFKSTNPSATFSLINRNICHEGYV
HRH1_HUMAN	P35367	B	24016859	MSLPNSSCLLEDKMCEGNKTTMASPQLMPLVVVLSTICLVTVGLNLLVLYAVRSERKLHTVGNLYIVSLSVADLIVGAVVMPMNILYLLMSKWSLGRPLCLFWLSMDYVASTASIFSVFILCIDRYRSVQQPLRYLKYRTKTRASATILGAWFLSFLWVIPILGWNHFMQQTSVRREDKCETDFYDVTWFKVMTAIINFYLPTLLMLWFYAKIYKAVRQHCQHRELINRSLPSFSEIKLRPENPKGDAKKPGKESPWEVLKRKPKDAGGGSVLKSPSQTPKEMKSPVVFSQEDDREVDKLYCFPLDIVHMQAAAEGSSRDYVAVNRSHGQLKTDEQGLNTHGASEISEDQMLGDSQSFSRTDSDTTTETAPGKGKLRSGSNTGLDYIKFTWKRLRSHSR…
LGR5_HUMAN	O75473	B	24386388	MDTSRLGVLLSLPVLLQLATGGSSPRSGVLLRGCPTHCHCEPDGRMLLRVDCSDLGLSELPSNLSVFTSYLDLSMNNISQLLPNPLPSLRFLEELRLAGNALTYIPKGAFTGLYSLKVLMLQNNQLRHVPTEALQNLRSLQSLRLDANHISYVPPSCFSGLHSLRHLWLDDNALTEIPVQAFRSLSALQAMTLALNKIHHIPDYAFGNLSSLVVLHLHNNRIHSLGKKCFDGLHSLETLDLNYNNLDEFPTAIRTLSNLKELGFHSNNIRSIPEKAFVGNPSLITIHFYDNPIQFVGRSAFQHLPELRTLTLNGASQITEFPDLTGTANLESLTLTGAQISSLPQTVCNQLPNLQVLDLSYNLLEDLPSFSVCQKLQKIDLRHNEIYEIKVDTFQQLLS…
LPAR1_HUMAN	Q92633	A	16263766	MAAISTSIPVISQPQFTAMNEPQCFYNESIAFFYNRSGKHLATEWNTVSKLVMGLGITVCIFIMLANLLVMVAIYVNRRFHFPIYYLMANLAAADFFAGLAYFYLMFNTGPNTRRLTVSTWLLRQGLIDTSLTASVANLLAIAIERHITVFRMQLHTRMSNRRVVVVIVVIWTMAIVMGAIPSVGWNCICDIENCSNMAPLYSDSYLVFWAIFNLVTFVVMVVLYAHIFGYVRQRTMRMSRHSSGPRRNRDTMMSLLKTVVIVLGAFIICWTPGLVLLLLDVCCPQCDVLAYEKFFLLLAEFNSAMNPIIYSYRDKEMSATFRQILCCQRSENPTGPTEGSDRSASSLNHTILAGVHSNDHSVV
LSHR_HUMAN	P22888	A	11696538	MKQRFSALQLLKLLLLLQPPLPRALREALCPEPCNCVPDGALRCPGPTAGLTRLSLAYLPVKVIPSQAFRGLNEVIKIEISQIDSLERIEANAFDNLLNLSEILIQNTKNLRYIEPGAFINLPRLKYLSICNTGIRKFPDVTKVFSSESNFILEICDNLHITTIPGNAFQGMNNESVTLKLYGNGFEEVQSHAFNGTTLTSLELKENVHLEKMHNGAFRGATGPKTLDISSTKLQALPSYGLESIQRLIATSSYSLKKLPSRETFVNLLEATLTYPSHCCAFRNLPTKEQNFSHSISENFSKQCESTVRKVNNKTLYSSMLAESELSGWDYEYGFCLPKTPRCAPEPDAFNPCEDIMGYDFLRVLIWLINILAIMGNMTVLFVLLTSRYKLTVPRFLMC…
LT4R1_HUMAN	Q15722	B	15084596	MNTTSSAAPPSLGVEFISLLAIILLSVALAVGLPGNSFVVWSILKRMQKRSVTALMVLNLALADLAVLLTAPFFLHFLAQGTWSFGLAGCRLCHYVCGVSMYASVLLITAMSLDRSLAVARPFVSQKLRTKAMARRVLAGIWVLSFLLATPVLAYRTVVPWKTNMSLCFPRYPSEGHRAFHLIFEAVTGFLLPFLAVVASYSDIGRRLQARRFRRSRRTGRLVVLIILTFAAFWLPYHVVNLAEAGRALAGQAAGLGLVGKRLSLARNVLIALAFLSSSVNPVLYACAGGGLLRSAGVGFVAKLLEGTGSEASSTRRGGSLGQTARSGPAALEPGPSESLTASSPLKLNELN
MCHR1_HUMAN	Q99705	A	11299310	MSVGAMKKGVGRAVGLGGGSGCQATEEDPLPNCGACAPGQGGRRWRLPQPAWVEGSSARLWEQATGTGWMDLEASLLPTGPNASNTSDGPDNLTSAGSPPRTGSISYINIIMPSVFGTICLLGIIGNSTVIFAVVKKSKLHWCNNVPDIFIINLSVVDLLFLLGMPFMIHQLMGNGVWHFGETMCTLITAMDANSQFTSTYILTAMAIDRYLATVHPISSTKFRKPSVATLVICLLWALSFISITPVWLYARLIPFPGGAVGCGIRLPNPDTDLYWFTLYQFFLAFALPFVVITAAYVRILQRMTSSVAPASQRSIRLRTKRVTRTAIAICLVFFVCWAPYYVLQLTQLSISRPTLTFVYLYNAAISLGYANSCLNPFVYIVLCETFRKRLVLSVKPAA…
MTLR_HUMAN	O43193	A	18096134	MGSPWNGSDGPEGAREPPWPALPPCDERRCSPFPLGALVPVTAVCLCLFVVGVSGNVVTVMLIGRYRDMRTTTNLYLGSMAVSDLLILLGLPFDLYRLWRSRPWVFGPLLCRLSLYVGEGCTYATLLHMTALSVERYLAICRPLRARVLVTRRRVRALIAVLWAVALLSAGPFLFLVGVEQDPGISVVPGLNGTARIASSPLASSPPLWLSRAPPPSPPSGPETAEAAALFSRECRPSPAQLGALRVMLWVTTAYFFLPFLCLSILYGLIGRELWSSRRPLRGPAASGRERGHRQTVRVLLVVVLAFIICWLPFHVGRIIYINTEDSRMMYFSQYFNIVALQLFYLSASINPILYNLISKKYRAAAFKLLLARKSRPRGFHRSRDTAGEVAGDTGGDTV…
NK1R_HUMAN	P25103	B	10748214	MDNVLPVDSDLSPNISTNTSEPNQFVQPAWQIVLWAAAYTVIVVTSVVGNVVVMWIILAHKRMRTVTNYFLVNLAFAEASMAAFNTVVNFTYAVHNEWYYGLFYCKFHNFFPIAAVFASIYSMTAVAFDRYMAIIHPLQPRLSATATKVVICVIWVLALLLAFPQGYYSTTETMPSRVVCMIEWPEHPNKIYEKVYHICVTVLIYFLPLLVIGYAYTVVGITLWASEIPGDSSDRYHEQVSAKRKVVKMMIVVVCTFAICWLPFHIFFLLPYINPDLYLKKFIQQVYLAIMWLAMSSTMYNPIIYCCLNDRFRLGFKHAFRCCPFISAGDYEGLEMKSTRYLQTQGSVYKVSRLETTISTVVGAHEEEPEDGPKATPSSLDLTSNCSSRSDSKTMTESF…
NK2R_RAT	P16610	B	17080432, 15294896	MGTRAIVSDANILSGLESNATGVTAFSMPGWQLALWATAYLALVLVAVTGNATVIWIILAHERMRTVTNYFIINLALADLCMAAFNATFNFIYASHNIWYFGRAFCYFQNLFPITAMFVSIYSMTAIAADRYMAIVHPFQPRLSAPSTKAIIAGIWLVALALASPQCFYSTITVDEGATKCVVAWPNDNGGKMLLLYHLVVFVLIYFLPLLVMFGAYSVIGLTLWKRAVPRHQAHGANLRHLQAKKKFVKAMVLVVLTFAICWLPYHLYFILGTFQEDIYYHKFIQQVYLALFWLAMSSTMYNPIIYCCLNHRFRSGFRLAFRCCPWVTPTEEDRLELTHTPSLSRRVNRCHTKETLFMTGDMTHSEATNGQVGSPQDGEPAGPICKAQA
NK3R_RAT	P16177	B	11880656, 12958028	MASVPRGENWTDGTVEVGTHTGNLSSALGVTEWLALQAGNFSSALGLPATTQAPSQVRANLTNQFVQPSWRIALWSLAYGLVVAVAVFGNLIVIWIILAHKRMRTVTNYFLVNLAFSDASVAAFNTLINFIYGLHSEWYFGANYCRFQNFFPITAVFASIYSMTAIAVDRYMAIIDPLKPRLSATATKIVIGSIWILAFLLAFPQCLYSKIKVMPGRTLCYVQWPEGPKQHFTYHIIVIILVYCFPLLIMGVTYTIVGITLWGGEIPGDTCDKYHEQLKAKRKVVKMMIIVVVTFAICWLPYHVYFILTAIYQQLNRWKYIQQVYLASFWLAMSSTMYNPIIYCCLNKRFRAGFKRAFRWCPFIQVSSYDELELKTTRFHPTRQSSLYTVSRMESVTVL…
NPFF2_HUMAN	Q9Y5X5	A	10851242	MNSFFGTPAASWCLLESDVSSAPDKEAGRERRALSVQQRGGPAWSGSLEWSRQSAGDRRRLGLSRQTAKSSWSRSRDRTCCCRRAWWILVPAADRARRERFIMNEKWDTNSSENWHPIWNVNDTKHHLYSDINITYVNYYLHQPQVAAIFIISYFLIFFLCMMGNTVVCFIVMRNKHMHTVTNLFILNLAISDLLVGIFCMPITLLDNIIAGWPFGNTMCKISGLVQGISVAASVFTLVAIAVDRFQCVVYPFKPKLTIKTAFVIIMIIWVLAITIMSPSAVMLHVQEEKYYRVRLNSQNKTSPVYWCREDWPNQEMRKIYTTVLFANIYLAPLSLIVIMYGRIGISLFRAAVPHTGRKNQEQWHVVSRKKQKIIKMLLIVALLFILSWLPLWTLMMLS…
NPY1R_RAT	P21555	B	15576634	MNSTLFSRVENYSVHYNVSENSPFLAFENDDCHLPLAVIFTLALAYGAVIILGVSGNLALIIIILKQKEMRNVTNILIVNLSFSDLLVAVMCLPFTFVYTLMDHWVFGETMCKLNPFVQCVSITVSIFSLVLIAVERHQLIINPRGWRPNNRHAYIGITVIWVLAVASSLPFVIYQILTDEPFQNVSLAAFKDKYVCFDKFPSDSHRLSYTTLLLVLQYFGPLCFIFICYFKIYIRLKRRNNMMDKIRDSKYRSSETKRINVMLLSIVVAFAVCWLPLTIFNTVFDWNHQIIATCNHNLLFLLCHLTAMISTCVNPIFYGFLNKNFQRDLQFFFNFCDFRSRDDDYETIAMSTMHTDVSKTSLKQASPVAFKKISMNDNEKI
NPY2R_HUMAN	P49146	A	16319069	MGPIGAEADENQTVEEMKVEQYGPQTTPRGELVPDPEPELIDSTKLIEVQVVLILAYCSIILLGVIGNSLVIHVVIKFKSMRTVTNFFIANLAVADLLVNTLCLPFTLTYTLMGEWKMGPVLCHLVPYAQGLAVQVSTITLTVIALDRHRCIVYHLESKISKRISFLIIGLAWGISALLASPLAIFREYSLIEIIPDFEIVACTEKWPGEEKSIYGTVYSLSSLLILYVLPLGIISFSYTRIWSKLKNHVSPGAANDHYHQRRQKTTKMLVCVVVVFAVSWLPLHAFQLAVDIDSQVLDLKEYKLIFTVFHIIAMCSTFANPLLYGWMNSNYRKAFLSAFRCEQRLDAIHSEVSVTFKAKKNLEVRKNSGPNDSFTEATNV
NPY4R_HUMAN	P50391	A	27818291	MNTSHLLALLLPKSPQGENRSKPLGTPYNFSEHCQDSVDVMVFIVTSYSIETVVGVLGNLCLMCVTVRQKEKANVTNLLIANLAFSDFLMCLLCQPLTAVYTIMDYWIFGETLCKMSAFIQCMSVTVSILSLVLVALERHQLIINPTGWKPSISQAYLGIVLIWVIACVLSLPFLANSILENVFHKNHSKALEFLADKVVCTESWPLAHHRTIYTTFLLLFQYCLPLGFILVCYARIYRRLQRQGRVFHKGTYSLRAGHMKQVNVVLVVMVVAFAVLWLPLHVFNSLEDWHHEAIPICHGNLIFLVCHLLAMASTCVNPFIYGFLNTNFKKEIKALVLTCQQSAPLEESEHLPLSTVHTEVSKGSLRLSGRSNPI
NTR1_HUMAN	P30989	B	10748214	MRLNSSAPGTPGTPAADPFQRAQAGLEEALLAPGFGNASGNASERVLAAPSSELDVNTDIYSKVLVTAVYLALFVVGTVGNTVTAFTLARKKSLQSLQSTVHYHLGSLALSDLLTLLLAMPVELYNFIWVHHPWAFGDAGCRGYYFLRDACTYATALNVASLSVERYLAICHPFKAKTLMSRSRTKKFISAIWLASALLAVPMLFTMGEQNRSADGQHAGGLVCTPTIHTATVKVVIQVNTFMSFIFPMVVISVLNTIIANKLTVMVRQAAEQGQVCTVGGEHSTFSMAIEPGRVQALRHGVRVLRAVVIAFVVCWLPYHVRRLMFCYISDEQWTPFLYDFYHYFYMVTNALFYVSSTINPILYNLVSANFRHIFLATLACLCPVWRRRRKRPAFSRKA…
OPRD_MOUSE	P32300	A	16181421	MELVPSARAELQSSPLVNLSDAFPSAFPSAGANASGSPGARSASSLALAIAITALYSAVCAVGLLGNVLVMFGIVRYTKLKTATNIYIFNLALADALATSTLPFQSAKYLMETWPFGELLCKAVLSIDYYNMFTSIFTLTMMSVDRYIAVCHPVKALDFRTPAKAKLINICIWVLASGVGVPIMVMAVTQPRDGAVVCMLQFPSPSWYWDTVTKICVFLFAFVVPILIITVCYGLMLLRLRSVRLLSGSKEKDRSLRRITRMVLVVVGAFVVCWAPIHIFVIVWTLVDINRRDPLVVAALHLCIALGYANSSLNPVLYAFLDENFKRCFRQLCRTPCGRQEPGSLRRPRQATTRERVTACTPSDGPGGGAAA
OPRM_HUMAN	P35372	A	10748214	MDSSAAPTNASNCTDALAYSSCSPAPSPGSWVNLSHLDGNLSDPCGPNRTDLGGRDSLCPPTGSPSMITAITIMALYSIVCVVGLFGNFLVMYVIVRYTKMKTATNIYIFNLALADALATSTLPFQSVNYLMGTWPFGTILCKIVISIDYYNMFTSIFTLCTMSVDRYIAVCHPVKALDFRTPRNAKIINVCNWILSSAIGLPVMFMATTKYRQGSIDCTLTFSHPTWYWENLLKICVFIFAFIMPVLIITVCYGLMILRLKSVRMLSGSKEKDRNLRRITRMVLVVVAVFIVCWTPIHIYVIIKALVTIPETTFQTVSWHFCIALGYTNSCLNPVLYAFLDENFKRCFREFCIPTSSNIEQQNSTRIRQNTRDHPSTANTVDRTNHQLENLEAETAPLP
OPRX_HUMAN	P41146	A	23086955	MEPLFPAPFWEVIYGSHLQGNLSLLSPNHSLLPPHLLLNASHGAFLPLGLKVTIVGLYLAVCVGGLLGNCLVMYVILRHTKMKTATNIYIFNLALADTLVLLTLPFQGTDILLGFWPFGNALCKTVIAIDYYNMFTSTFTLTAMSVDRYVAICHPIRALDVRTSSKAQAVNVAIWALASVVGVPVAIMGSAQVEDEEIECLVEIPTPQDYWGPVFAICIFLFSFIVPVLVISVCYSLMIRRLRGVRLLSGSREKDRNLRRITRLVLVVVAVFVGCWTPVQVFVLAQGLGVQPSSETAVAILRFCTALGYVNSCLNPILYAFLDENFKACFRKFCCASALRRDVQVSDRVRSIAKDVALACKTSETVPRPA
OX1R_HUMAN	O43613	B	11299310	MEPSATPGAQMGVPPGSREPSPVPPDYEDEFLRYLWRDYLYPKQYEWVLIAAYVAVFVVALVGNTLVCLAVWRNHHMRTVTNYFIVNLSLADVLVTAICLPASLLVDITESWLFGHALCKVIPYLQAVSVSVAVLTLSFIALDRWYAICHPLLFKSTARRARGSILGIWAVSLAIMVPQAAVMECSSVLPELANRTRLFSVCDERWADDLYPKIYHSCFFIVTYLAPLGLMAMAYFQIFRKLWGRQIPGTTSALVRNWKRPSDQLGDLEQGLSGEPQPRARAFLAEVKQMRARRKTAKMLMVVLLVFALCYLPISVLNVLKRVFGMFRQASDREAVYACFTFSHWLVYANSAANPIIYNFLSGKFREQFKAAFSCCLPGLGPCGSLKAPSPRSSASHKS…
OXYR_HUMAN	P30559	B	11279203	MEGALAANWSAEAANASAAPPGAEGNRTAGPPRRNEALARVEVAVLCLILLLALSGNACVLLALRTTRQKHSRLFFFMKHLSIADLVVAVFQVLPQLLWDITFRFYGPDLLCRLVKYLQVVGMFASTYLLLLMSLDRCLAICQPLRSLRRRTDRLAVLATWLGCLVASAPQVHIFSLREVADGVFDCWAVFIQPWGPKAYITWITLAVYIVPVIVLAACYGLISFKIWQNLRLKTAAAAAAEAPEGAAAGDGGRVALARVSSVKLISKAKIRTVKMTFIIVLAFIVCWTPFFFVQMWSVWDANAPKEASAFIIVMLLASLNSCCNPWIYMLFTGHLFHELVQRFLCCSASYLKGRRLGETSASKKSNSSSFVLSHRSSSQRSCSQPSTA
P2RY1_HUMAN	P47900	A	18703513	MTEVLWPAVPNGTDAAFLAGPGSSWGNSTVASTAAVSSSFKCALTKTGFQFYYLPAVYILVFIIGFLGNSVAIWMFVFHMKPWSGISVYMFNLALADFLYVLTLPALIFYYFNKTDWIFGDAMCKLQRFIFHVNLYGSILFLTCISAHRYSGVVYPLKSLGRLKKKNAICISVLVWLIVVVAISPILFYSGTGVRKNKTITCYDTTSDEYLRSYFIYSMCTTVAMFCVPLVLILGCYGLIVRALIYKDLDNSPLRRKSIYLVIIVLTVFAVSYIPFHVMKTMNLRARLDFQTPAMCAFNDRVYATYQVTRGLASLNSCVDPILYFLAGDTFRRRLSRATRKASRRSEANLQSKSEDMTLNILPEFKQNGDTSL
P2RY2_HUMAN	P41231	B	18703513	MAADLGPWNDTINGTWDGDELGYRCRFNEDFKYVLLPVSYGVVCVPGLCLNAVALYIFLCRLKTWNASTTYMFHLAVSDALYAASLPLLVYYYARGDHWPFSTVLCKLVRFLFYTNLYCSILFLTCISVHRCLGVLRPLRSLRWGRARYARRVAGAVWVLVLACQAPVLYFVTTSARGGRVTCHDTSAPELFSRFVAYSSVMLGLLFAVPFAVILVCYVLMARRLLKPAYGTSGGLPRAKRKSVRTIAVVLAVFALCFLPFHVTRTLYYSFRSLDLSCHTLNAINMAYKVTRPLASANSCLDPVLYFLAGQRLVRFARDAKPPTGPSPATPARRRLGLRRSDRTDMQRIEDVLGSSEDSRRTESTPAGSENTKDIRL
P2RY4_HUMAN	P51582	A	18703513	MASTESSLLRSLGLSPGPGSSEVELDCWFDEDFKFILLPVSYAVVFVLGLGLNAPTLWLFIFRLRPWDATATYMFHLALSDTLYVLSLPTLIYYYAAHNHWPFGTEICKFVRFLFYWNLYCSVLFLTCISVHRYLGICHPLRALRWGRPRLAGLLCLAVWLVVAGCLVPNLFFVTTSNKGTTVLCHDTTRPEEFDHYVHFSSAVMGLLFGVPCLVTLVCYGLMARRLYQPLPGSAQSSSRLRSLRTIAVVLTVFAVCFVPFHITRTIYYLARLLEADCRVLNIVNVVYKVTRPLASANSCLDPVLYLLTGDKYRRQLRQLCGGGKPQPRTAASSLALVSLPEDSSCRWAATPQDSSCSTPRADRL
P2RY6_HUMAN	Q15077	A	18703513	MEWDNGTGQALGLPPTTCVYRENFKQLLLPPVYSAVLAAGLPLNICVITQICTSRRALTRTAVYTLNLALADLLYACSLPLLIYNYAQGDHWPFGDFACRLVRFLFYANLHGSILFLTCISFQRYLGICHPLAPWHKRGGRRAAWLVCVAVWLAVTTQCLPTAIFAATGIQRNRTVCYDLSPPALATHYMPYGMALTVIGFLLPFAALLACYCLLACRLCRQDGPAEPVAQERRGKAARMAVVVAAAFAISFLPFHITKTAYLAVRSTPGVPCTVLEAFAAAYKGTRPFASANSVLDPILFYFTQKKFRRRPHELLQKLTAKWQRQGR
P2Y11_HUMAN	Q96G91	A	18703513	MAANVSGAKSCPANFLAAADDKLSGFQGDFLWPILVVEFLVAVASNGLALYRFSIRKQRPWHPAVVFSVQLAVSDLLCALTLPPLAAYLYPPKHWRYGEAACRLERFLFTCNLLGSVIFITCISLNRYLGIVHPFFARSHLRPKHAWAVSAAGWVLAALLAMPTLSFSHLKRPQQGAGNCSVARPEACIKCLGTADHGLAAYRAYSLVLAGLGCGLPLLLTLAAYGALGRAVLRSPGMTVAEKLRVAALVASGVALYASSYVPYHIMRVLNVDARRRWSTRCPSFADIAQATAALELGPYVGYQVMRGLMPLAFCVHPLLYMAAVPSLGCCCRHCPGYRDSWNPEDAKSTGQALPLNATAAPKPSEPQSRELSQ
P2Y12_HUMAN	Q9H244	A	21937696	MQAVDNLTSAPGNTSLCTRDYKITQVLFPLLYTVLFFVGLITNGLAMRIFFQIRSKSNFIIFLKNTVISDLLMILTFPFKILSDAKLGTGPLRTFVCQVTSVIFYFTMYISISFLGLITIDRYQKTTRPFKTSNPKNLLGAKILSVVIWAFMFLLSLPNMILTNRQPRDKNVKKCSFLKSEFGLVWHEIVNYICQVIFWINFLIVIVCYTLITKELYRSYVRTRGVGKVPRKKVNVKVFIIIAVFFICFVPFHFARIPYTLSQTRDVFDCTAENTLFYVKESTLWLTSLNACLDPFIYFFLCKSFRNSLISMLKCPNSATSLSQDNRKKEQDGGDPNEETPM
PAR2_HUMAN	P55085	B	10373461	MRSPSAAWLLGAAILLAASLSCSGTIQGTNRSSKGRSLIGKVDGTSHVTGKGVTVETVFSVDEFSASVLTGKLTTVFLPIVYTIVFVVGLPSNGMALWVFLFRTKKKHPAVIYMANLALADLLSVIWFPLKIAYHIHGNNWIYGEALCNVLIGFFYGNMYCSILFMTCLSVQRYWVIVNPMGHSRKKANIAIGISLAIWLLILLVTIPLYVVKQTIFIPALNITTCHDVLPEQLLVGDMFNYFLSLAIGVFLFPAFLTASAYVLMIRMLRSSAMDENSEKKRKRAIKLIVTVLAMYLICFTPSNLLLVVHYFLIKSQGQSHVYALYIVALCLSTLNSCIDPFVYYFVSHDFRDHAKNALLCRSVRTVKQMQVSLTSKKHSRKSSSYSSSSTTVKTSY
PAR4_HUMAN	Q96RI0	N	28652403	MWGRLLLWPLVLGFSLSGGTQTPSVYDESGSTGGGDDSTPSILPAPRGYPGQVCANDSDTLELPDSSRALLLGWVPTRLVPALYGLVLVVGLPANGLALWVLATQAPRLPSTMLLMNLAAADLLLALALPPRIAYHLRGQRWPFGEAACRLATAALYGHMYGSVLLLAAVSLDRYLALVHPLRARALRGRRLALGLCMAAWLMAAALALPLTLQRQTFRLARSDRVLCHDALPLDAQASHWQPAFTCLALLGCFLPLLAMLLCYGATLHTLAASGRRYGHALRLTAVVLASAVAFFVPSNLLLLLHYSDPSPSAWGNLYGAYVPSLALSTLNSCVDPFIYYYVSAEFRDKVRAGLFQRSPGDTVASKASAEGGSRGMGTHSSLLQ
PD2R2_HUMAN	Q9Y5Y4	A	20035740	MSANATLKPLCPILEQMSRLQSHSNTSIRYIDHAAVLLHGLASLLGLVENGVILFVVGCRMRQTVVTTWVLHLALSDLLASASLPFFTYFLAVGHSWELGTTFCKLHSSIFFLNMFASGFLLSAISLDRCLQVVRPVWAQNHRTVAAAHKVCLVLWALAVLNTVPYFVFRDTISRLDGRIMCYYNVLLLNPGPDRDATCNSRQVALAVSKFLLAFLVPLAIIASSHAAVSLRLQHRGRRRPGRFVRLVAAVVAAFALCWGPYHVFSLLEARAHANPGLRPLVWRGLPFVTSLAFFNSVANPVLYVLTCPDMLRKLRRSLRTVLESVLVDDSELGGAGSSRRRRTSSTARSASPLALCSRPEEPRGPARLLGWLLGSCAASPQTGPLNRALSSTSS
PE2R2_HUMAN	P43116	A	11418617	MGNASNDSQSEDCETRQWLPPGESPAISSVMFSAGVLGNLIALALLARRWRGDVGCSAGRRSSLSLFHVLVTELVFTDLLGTCLISPVVLASYARNQTLVALAPESRACTYFAFAMTFFSLATMLMLFAMALERYLSIGHPYFYQRRVSRSGGLAVLPVIYAVSLLFCSLPLLDYGQYVQYCPGTWCFIRHGRTAYLQLYATLLLLLIVSVLACNFSVILNLIRMHRRSRRSRCGPSLGSGRGGPGARRRGERVSMAEETDHLILLAIMTITFAVCSLPFTIFAYMNETSSRKEKWDLQALRFLSINSIIDPWVFAILRPPVLRLMRSVLCCRISLRTQDATQTSCSTQSDASKQADL
PE2R3_HUMAN	P43115	B	15304361	MKETRGYGGDAPFCTRLNHSYTGMWAPERSAEARGNLTRPPGSGEDCGSVSVAFPITMLLTGFVGNALAMLLVSRSYRRRESKRKKSFLLCIGWLALTDLVGQLLTTPVVIVVYLSKQRWEHIDPSGRLCTFFGLTMTVFGLSSLFIASAMAVERALAIRAPHWYASHMKTRATRAVLLGVWLAVLAFALLPVLGVGQYTVQWPGTWCFISTGRGGNGTSSSHNWGNLFFASAFAFLGLLALTVTFSCNLATIKALVSRCRAKATASQSSAQWGRITTETAIQLMGIMCVLSVCWSPLLIMMLKMIFNQTSVEHCKTHTEKQKECNFFLIAVRLASLNQILDPWVYLLLRKILLRKFCQIRYHTNNYASSSTSLPCQCSSTLMWSDHLER
PE2R4_HUMAN	P35408	B	11470276	MSTPGVNSSASLSPDRLNSPVTIPAVMFIFGVVGNLVAIVVLCKSRKEQKETTFYTLVCGLAVTDLLGTLLVSPVTIATYMKGQWPGGQPLCEYSTFILLFFSLSGLSIICAMSVERYLAINHAYFYSHYVDKRLAGLTLFAVYASNVLFCALPNMGLGSSRLQYPDTWCFIDWTTNVTAHAAYSYMYAGFSSFLILATVLCNVLVCGALLRMHRQFMRRTSLGTEQHHAAAAASVASRGHPAASPALPRLSDFRRRRSFRRIAGAEIQMVILLIATSLVVLICSIPLVVRVFVNQLYQPSLEREVSKNPDLQAIRIASVNPILDPWIYILLRKTVLSKAIEKIKCLFCRIGGSRRERSGQHCSDSQRTSSAMSGHSRSFISRELKEISSTSQTLLPDL…
PF2R_HUMAN	P43088	N	22638073	MSMNNSKQLVSPAAALLSNTTCQTENRLSVFFSVIFMTVGILSNSLAIAILMKAYQRFRQKSKASFLLLASGLVITDFFGHLINGAIAVFVYASDKEWIRFDQSNVLCSIFGICMVFSGLCPLLLGSVMAIERCIGVTKPIFHSTKITSKHVKMMLSGVCLFAVFIALLPILGHRDYKIQASRTWCFYNTEDIKDWEDRFYLLLFSFLGLLALGVSLLCNAITGITLLRVKFKSQQHRQGRSHHLEMVIQLLAIMCVSCICWSPFLVTMANIGINGNHSLETCETTLFALRMATWNQILDPWVYILLRKAVLKNLYKLASQCCGVHVISLHIWELSSIKNSLKVAAISESPVAEKSAST
PTAFR_HUMAN	P25105	B	11729201	MEPHDSSHMDSEFRYTLFPIVYSIIFVLGVIANGYVLWVFARLYPCKKFNEIKIFMVNLTMADMLFLITLPLWIVYYQNQGNWILPKFLCNVAGCLFFINTYCSVAFLGVITYNRFQAVTRPIKTAQANTRKRGISLSLVIWVAIVGAASYFLILDSTNTVPDSAGSGNVTRCFEHYEKGSVPVLIIHIFIVFSFFLVFLIILFCNLVIIRTLLMQPVQQQRNAEVKRRALWMVCTVLAVFIICFVPHHVVQLPWTLAELGFQDSKFHQAINDAHQVTLCLLSTNCVLDPVIYCFLTKKFRKHLTEKFYSMRSSRKCSRATTDTVTEVVVPFNQIPGNSLKN
PTH1R_HUMAN	Q03431	B	10514480	MGTARIAPGLALLLCCPVLSSAYALVDADDVMTKEEQIFLLHRAQAQCEKRLKEVLQRPASIMESDKGWTSASTSGKPRKDKASGKLYPESEEDKEAPTGSRYRGRPCLPEWDHILCWPLGAPGEVVAVPCPDYIYDFNHKGHAYRRCDRNGSWELVPGHNRTWANYSECVKFLTNETREREVFDRLGMIYTVGYSVSLASLTVAVLILAYFRRLHCTRNYIHMHLFLSFMLRAVSIFVKDAVLYSGATLDEAERLTEEELRAIAQAPPPPATAAAGYAGCRVAVTFFLYFLATNYYWILVEGLYLHSLIFMAFFSEKKYLWGFTVFGWGLPAVFVAVWVSVRATLANTGCWDLSSGNKKWIIQVPILASIVLNFILFINIVRVLATKLRETNAGRCDT…
PTH2R_HUMAN	P49190	B	14988434	MAGLGASLHVWGWLMLGSCLLARAQLDSDGTITIEEQIVLVLKAKVQCELNITAQLQEGEGNCFPEWDGLICWPRGTVGKISAVPCPPYIYDFNHKGVAFRHCNPNGTWDFMHSLNKTWANYSDCLRFLQPDISIGKQEFFERLYVMYTVGYSISFGSLAVAILIIGYFRRLHCTRNYIHMHLFVSFMLRATSIFVKDRVVHAHIGVKELESLIMQDDPQNSIEATSVDKSQYIGCKIAVVMFIYFLATNYYWILVEGLYLHNLIFVAFFSDTKYLWGFILIGWGFPAAFVAAWAVARATLADARCWELSAGDIKWIYQAPILAAIGLNFILFLNTVRVLATKIWETNAVGHDTRKQYRKLAKSTLVLVLVFGVHYIVFVCLPHSFTGLGWEIRMHCEL…
Q9R297_RAT	Q9R297	A	12393857	MDGPSNVSLIHGDTTLGLPEYKVVSVFLVLLVCTLGIVGNAMVILVVLTSRDMHTPTNCYLVSLALADLLVLLAAGLPNVSDSLVGHWIYGRAGCLGITYFQYLGINVSSFSILAFTVERYIAICHPLRAQTVCTVARAKRIMAGIWGVTSLYCLLWFFLVDLNVRDNQRLECGYKVPRGLYLPIYLLDFAVFFIGPLLVTLVLYGLIGRILFQSPLSQEAWQKERQPHGQSEAAPGNCSRAKSSRKQATRMLAVVVLLFAVLWTPYRTLVLLNSFVAQPFLDPWVLLFCRTCVYTNSAVNPVVYSLMSQKFRAAFLKLCWCRAAGPQRRAARVLTSNYSAAQETSEGTEKM
RXFP1_HUMAN	Q9HBX9	N	19279230	MTSGSVFFYILIFGKYFSHGGGQDVKCSLGYFPCGNITKCLPQLLHCNGVDDCGNQADEDNCGDNNGWSLQFDKYFASYYKMTSQYPFEAETPECLVGSVPVQCLCQGLELDCDETNLRAVPSVSSNVTAMSLQWNLIRKLPPDCFKNYHDLQKLYLQNNKITSISIYAFRGLNSLTKLYLSHNRITFLKPGVFEDLHRLEWLIIEDNHLSRISPPTFYGLNSLILLVLMNNVLTRLPDKPLCQHMPRLHWLDLEGNHIHNLRNLTFISCSNLTVLVMRKNKINHLNENTFAPLQKLDELDLGSNKIENLPPLIFKDLKELSQLNLSYNPIQKIQANQFDYLVKLKSLSLEGIEISNIQQRMFRPLMNLSHIYFKKFQYCGYAPHVRSCKPNTDGISSL…
RXFP2_HUMAN	Q8WXD0	N	19279230	MIVFLVFKHLFSLRLITMFFLLHFIVLINVKDFALTQGSMITPSCQKGYFPCGNLTKCLPRAFHCDGKDDCGNGADEENCGDTSGWATIFGTVHGNANSVALTQECFLKQYPQCCDCKETELECVNGDLKSVPMISNNVTLLSLKKNKIHSLPDKVFIKYTKLKKIFLQHNCIRHISRKAFFGLCNLQILYLNHNCITTLRPGIFKDLHQLTWLILDDNPITRISQRLFTGLNSLFFLSMVNNYLEALPKQMCAQMPQLNWVDLEGNRIKYLTNSTFLSCDSLTVLFLPRNQIGFVPEKTFSSLKNLGELDLSSNTITELSPHLFKDLKLLQKLNLSSNPLMYLHKNQFESLKQLQSLDLERIEIPNINTRMFQPMKNLSHIYFKNFRYCSYAPHVRIC…
S1PR1_HUMAN	P21453	B	24789006	MGPTSVPLVKAHRSSVSDYVNYDIIVRHYNYTGKLNISADKENSIKLTSVVFILICCFIILENIFVLLTIWKTKKFHRPMYYFIGNLALSDLLAGVAYTANLLLSGATTYKLTPAQWFLREGSMFVALSASVFSLLAIAIERYITMLKMKLHNGSNNFRLFLLISACWVISLILGGLPIMGWNCISALSSCSTVLPLYHKHYILFCTTVFTLLLLSIVILYCRIYSLVRTRSRRLTFRKNISKASRSSEKSLALLKTVIIVLSVFIACWAPLFILLLLDVGCKVKTCDILFRAEYFLVLAVLNSGTNPIIYTLTNKEMRRAFIRIMSCCKCPSGDSAGKFKRPIIAGMEFSRSKSDNSSHPQKDEGDNPETIMSSGNVNSSS
S1PR2_DANRE	Q9I8K8	A	25555130	MTTCRLFAGFCQAVTMSKYSQYFNKTLIQVHYLTAKEMTAEELRDRIESKQSLSSLNILFVVICSIIILENLLVLIAVFRNKKFHSAMFFFIGNLAFSDLLAGSAYIANIFLSGPRTFHLTPVQWFIREGTAFIALSASVFSLLAIAIERYIAITKVKVYGSNKTCRMFLLIGACWVMSILLGGLPIIGWNCINNLDDCSAVLPLNTRYYIRFVVTIFSIILLSIVILYVRIYLIVRTSHQEATNSPAYALLKTVTIVLGVFIICWLPAFTILLLDTSCKMKQCPILNNAGIFFSFATLNSALNPLIYTLRSKDMRKEFLRVLCCWGLLNCGRPPHRCMVPLKSSSSMEHCTNKHEHQSIPIMQDCTTCV
SSR1_RAT	P28646	N	15001578	MFPNGTAPSPTSSPSSSPGGCGEGVCSRGPGSGAADGMEEPGRNSSQNGTLSEGQGSAILISFIYSVVCLVGLCGNSMVIYVILRYAKMKTATNIYILNLAIADELLMLSVPFLVTSTLLRHWPFGALLCRLVLSVDAVNMFTSIYCLTVLSVDRYVAVVHPIKAARYRRPTVAKVVNLGVWVLSLLVILPIVVFSRTAANSDGTVACNMLMPEPAQRWLVGFVLYTFLMGFLLPVGAICLCYVLIIAKMRMVALKAGWQQRKRSERKITLMVMMVVMVFVICWMPFYVVQLVNVFAEQDDATVSQLSVILGYANSCANPILYGFLSDNFKRSFQRILCLSWMDNAAEEPVDYYATALKSRAYSVEDFQPENLESGGVFRNGTCASRISTL
SSR2_HUMAN	P30874	B	24565897	MDMADEPLNGSHTWLSIPFDLNGSVVSTNTSNQTEPYYDLTSNAVLTFIYFVVCIIGLCGNTLVIYVILRYAKMKTITNIYILNLAIADELFMLGLPFLAMQVALVHWPFGKAICRVVMTVDGINQFTSIFCLTVMSIDRYLAVVHPIKSAKWRRPRTAKMITMAVWGVSLLVILPIMIYAGLRSNQWGRSSCTINWPGESGAWYTGFIIYTFILGFLVPLTIICLCYLFIIIKVKSSGIRVGSSKRKKSEKKVTRMVSIVVAVFIFCWLPFYIFNVSSVSMAISPTPALKGMFDFVVVLTYANSCANPILYAFLSDNFKKSFQNVLCLVKVSGTDDGERSDSKQDKSRLNETTETQRTLLNGDLQTSI
SSR3_RAT	P30936	A	15001578	MAAVTYPSSVPTTLDPGNASSAWPLDTSLGNASAGTSLAGLAVSGILISLVYLVVCVVGLLGNSLVIYVVLRHTSSPSVTSVYILNLALADELFMLGLPFLAAQNALSYWPFGSLMCRLVMAVDGINQFTSIFCLTVMSVDRYLAVVHPTRSARWRTAPVARMVSAAVWVASAVVVLPVVVFSGVPRGMSTCHMQWPEPAAAWRTAFIIYTAALGFFGPLLVICLCYLLIVVKVRSTTRRVRAPSCQWVQAPACQRRRRSERRVTRMVVAVVALFVLCWMPFYLLNIVNVVCPLPEEPAFFGLYFLVVALPYANSCANPILYGFLSYRFKQGFRRILLRPSRRVRSQEPGSGPPEKTEEEEDEEEEERREEEERRMQRGQEMNGRLSQIAQPGPSGQQQ…
SSR4_RAT	P30937	N	15001578	MNTPATLPLGGEDTTWTPGINASWAPDEEEDAVRSDGTGTAGMVTIQCIYALVCLVGLVGNALVIFVILRYAKMKTATNIYLLNLAVADELFMLSVPFVASAAALRHWPFGAVLCRAVLSVDGLNMFTSVFCLTVLSVDRYVAVVHPLRAATYRRPSVAKLINLGVWLASLLVTLPIAVFADTRPARGGEAVACNLHWPHPAWSAVFVIYTFLLGFLLPVLAIGLCYLLIVGKMRAVALRAGWQQRRRSEKKITRLVLMVVTVFVLCWMPFYVVQLLNLFVTSLDATVNHVSLILSYANSCANPILYGFLSDNFRRSFQRVLCLRCCLLETTGGAEEEPLDYYATALKSRGGPGCICPPLPCQQEPMQAEPACKRVPFTKTTTF
SSR5_HUMAN	P35346	A	18096696	MEPLFPASTPSWNASSPGAASGGGDNRTLVGPAPSAGARAVLVPVLYLLVCAAGLGGNTLVIYVVLRFAKMKTVTNIYILNLAVADVLYMLGLPFLATQNAASFWPFGPVLCRLVMTLDGVNQFTSVFCLTVMSVDRYLAVVHPLSSARWRRPRVAKLASAAAWVLSLCMSLPLLVFADVQEGGTCNASWPEPVGLWGAVFIIYTAVLGFFAPLLVICLCYLLIVVKVRAAGVRVGCVRRRSERKVTRMVLVVVLVFAGCWLPFFTVNIVNLAVALPQEPASAGLYFFVVILSYANSCANPVLYGFLSDNFRQSFQKVLCLRKGSGAKDADATEPRPDRIRQQQEATPPAHRAAANGLMQTSKL
TA2R_HUMAN	P21731-2 *	B	15845539	MWPNGSSLGPCFRPTNITLEERRLIASPWFAASFCVVGLASNLLALSVLAGARQGGSHTRSSFLTFLCGLVLTDFLGLLVTGTIVVSQHAALFEWHAVDPGCRLCRFMGVVMIFFGLSPLLLGAAMASERYLGITRPFSRPAVASQRRAWATVGLVWAAALALGLLPLLGVGRYTVQYPGSWCFLTLGAESGDVAFGLLFSMLGGLSVGLSFLLNTVSVATLCHVYHGQEAAQQRPRDSEVEMMAQLLGIMVVASVCWLPLLVFIAQTVLRNPPAMSPAGQLSRTTEKELLIYLRVATWNQILDPWVYILFRRAVLRRLQPRLSTRPRRSLTLWPSLEYSGTISAHCNLRLPGSSDSRASASRAAGITGVSHCARPCMLFDPEFDLLAGVQLLPFEPPT…
TAAR1_HUMAN	Q96RJ0	A	18524885	MMPFCHNIINISCVKNNWSNDVRASLYSLMVLIILTTLVGNLIVIVSISHFKQLHTPTNWLIHSMATVDFLLGCLVMPYSMVRSAEHCWYFGEVFCKIHTSTDIMLSSASIFHLSFISIDRYYAVCDPLRYKAKMNILVICVMIFISWSVPAVFAFGMIFLELNFKGAEEIYYKHVHCRGGCSVFFSKISGVLTFMTSFYIPGSIMLCVYYRIYLIAKEQARLISDANQKLQIGLEMKNGISQSKERKAVKTLGIVMGVFLICWCPFFICTVMDPFLHYIIPPTLNDVLIWFGYLNSTFNPMVYAFFYPWFRKALKMMLFGKIFQKDSSRCKLFLELSS
TGBR3_HUMAN	Q03167	B	12958365	MTSHYVIAIFALMSSCLATAGPEPGALCELSPVSASHPVQALMESFTVLSGCASRGTTGLPQEVHVLNLRTAGQGPGQLQREVTLHLNPISSVHIHHKSVVFLLNSPHPLVWHLKTERLATGVSRLFLVSEGSVVQFSSANFSLTAETEERNFPHGNEHLLNWARKEYGAVTSFTELKIARNIYIKVGEDQVFPPKCNIGKNFLSLNYLAEYLQPKAAEGCVMSSQPQNEEVHIIELITPNSNPYSAFQVDITIDIRPSQEDLEVVKNLILILKCKKSVNWVIKSFDVKGSLKIIAPNSIGFGKESERSMTMTKSIRDDIPSTQGNLVKWALDNGYSPITSYTMAPVANRFHLRLENNAEEMGDEEVHTIPPELRILLDPGALPALQNPPIRGGEGQNG…
TRHR_RAT	Q01717	B	12393857	MENETVSELNQTELPPQVAVALEYQVVTILLVVVICGLGIVGNIMVVLVVMRTKHMRTATNCYLVSLAVADLMVLVAAGLPNITDSIYGSWVYGYVGCLCITYLQYLGINASSCSITAFTIERYIAICHPIKAQFLCTFSRAKKIIIFVWAFTSIYCMLWFFLLDLNISTYKDAIVISCGYKISRNYYSPIYLMDFGVFYVMPMILATVLYGFIARILFLNPIPSDPKENSKTWKNDSTHQNKNMNLNTTNRCFNSTVSSRKQVTKMLAVVVILFALLWMPYRTLVVVNSFLSSPFQENWFLLFCRICIYLNSAINPVIYNLMSQKFRAAFRKLCNCKQKPTEKAANYSVALNYSVIKESDRFSTELDDITVTDTYVSTTKVSFDDTCLASEKNGPSSC…
TSHR_HUMAN	P16473	A	16513835	MRPADLLQLVLLLDLPRDLGGMGCSSPPCECHQEEDFRVTCKDIQRIPSLPPSTQTLKLIETHLRTIPSHAFSNLPNISRIYVSIDVTLQQLESHSFYNLSKVTHIEIRNTRNLTYIDPDALKELPLLKFLGIFNTGLKMFPDLTKVYSTDIFFILEITDNPYMTSIPVNAFQGLCNETLTLKLYNNGFTSVQGYAFNGTKLDAVYLNKNKYLTVIDKDAFGGVYSGPSLLDVSQTSVTALPSKGLEHLKELIARNTWTLKKLPLSLSFLHLTRADLSYPSHCCAFKNQKKIRGILESLMCNESSMQSLRQRKSVNALNSPLHQEYEENLGDSIVGYKEKSKFQDTHNNAHYYVFFEEQEDEIIGFGQELKNPQEETLQAFDSHYDYTICGDSEDMVCT…
UR2R_RAT	P49684	B	15458389	MALSLESTTSFHMLTVSGSTVTELPGDSNVSLNSSWSGPTDPSSLKDLVATGVIGAVLSAMGVVGMVGNVYTLVVMCRFLRASASMYVYVVNLALADLLYLLSIPFIIATYVTKDWHFGDVGCRVLFSLDFLTMHASIFTLTIMSSERYAAVLRPLDTVQRSKGYRKLLVLGTWLLALLLTLPMMLAIQLVRRGSKSLCLPAWGPRAHRTYLTLLFGTSIVGPGLVIGLLYVRLARAYWLSQQASFKQTRRLPNPRVLYLILGIVLLFWACFLPFWLWQLLAQYHEAMPLTPETARIVNYLTTCLTYGNSCINPFLYTLLTKNYREYLRGRQRSLGSSCHSPGSPGSFLPSRVHLQQDSGRSLSSSSQQATETLMLSPVPRNGALL
V1AR_HUMAN	P37288	A	14757828	MRLSAGPDAGPSGNSSPWWPLATGAGNTSREAEALGEGNGPPRDVRNEELAKLEIAVLAVTFAVAVLGNSSVLLALHRTPRKTSRMHLFIRHLSLADLAVAFFQVLPQMCWDITYRFRGPDWLCRVVKHLQVFGMFASAYMLVVMTADRYIAVCHPLKTLQQPARRSRLMIAAAWVLSFVLSTPQYFVFSMIEVNNVTKARDCWATFIQPWGSRAYVTWMTGGIFVAPVVILGTCYGFICYNIWCNVRGKTASRQSKGAEQAGVAFQKGFLLAPCVSSVKSISRAKIRTVKMTFVIVTAYIVCWAPFFIIQMWSVWDPMSVWTESENPTITITALLGSLNSCCNPWIYMFFSGHLLQDCVQSFPCCQNMKEKFNKEDTDSMSRRQTFYSNNRSPTNSTG…
V2R_HUMAN	P30518	B	10748214	MLMASTTSAVPGHPSLPSLPSNSSQERPLDTRDPLLARAELALLSIVFVAVALSNGLVLAALARRGRRGHWAPIHVFIGHLCLADLAVALFQVLPQLAWKATDRFRGPDALCRAVKYLQMVGMYASSYMILAMTLDRHRAICRPMLAYRHGSGAHWNRPVLVAWAFSLLLSLPQLFIFAQRNVEGGSGVTDCWACFAEPWGRRTYVTWIALMVFVAPTLGIAACQVLIFREIHASLVPGPSERPGGRRRGRRTGSPGEGAHVSAAVAKTVRMTLVIVVVYVLCWAPFFLVQLWAAWDPEAPLEGAPFVLLMLLASLNSCTNPWIYASFSSSVSSELRSLLCCARGRTPPSLGPQDESCTTASSSLAKDTSS
VIPR1_RAT	P30083	B	11978791	MRPPSPPHVRWLCVLAGALACALRPAGSQAASPQHECEYLQLIEIQRQQCLEEAQLENETTGCSKMWDNLTCWPTTPRGQAVVLDCPLIFQLFAPIHGYNISRSCTEEGWSQLEPGPYHIACGLNDRASSLDEQQQTKFYNTVKTGYTIGYSLSLASLLVAMAILSLFRKLHCTRNYIHMHLFMSFILRATAVFIKDMALFNSGEIDHCSEASVGCKAAVVFFQYCVMANFFWLLVEGLYLYTLLAVSFFSERKYFWGYILIGWGVPSVFITIWTVVRIYFEDFGCWDTIINSSLWWIIKAPILLSILVNFVLFICIIRILVQKLRPPDIGKNDSSPYSRLAKSTLLLIPLFGIHYVMFAFFPDNFKAQVKMVFELVVGSFQGFVVAILYCFLNGEVQA…
	* splice variants were used in the publications
