## Supplementary Table 2 for "ArreSTick Motif is Responsible for GPCR-β-Arrestin Binding Stability and Extends Phosphorylation-Dependent β-arrestin Interactions to Non-Receptor Proteins"

### Sheet: training_seq
5HT2A_RAT	QYKENRKPLQLILVNTIPALAYKSSQLQVGQKKNSQEDAEQTVDDCSMVTLGKQQSEENCTDNIETVNEKVSCV
5HT2C_HUMAN	NYKVEKKPPVRQIPRVAATALSGRELNVNIYRHTNEPVIEKASDNEPGIEMQVENLELPVNPSSVVSERISSV
5HT4R_MOUSE	DDERYKRPPILGQTVPCSTTTINGSTHVLRDTVECGGQWESRCHLTATSPLVAAQPSDT
5HT7R_HUMAN	RNINRKLSAAGMHEALKLAERPERPEFVLRACTRRVLLRPEKRPPVSVWVLQSPDHHNWLADKMLTTVEKKVMIHD
AA2BR_RAT	GGSGQAGGQSTFSLSL
ACKR2_HUMAN	VLGWHLAPGTAQASLSSCSESSILTAQEEMTGMNDLGERQSENYPNKEDVGNKSA
ACKR3_HUMAN	YSAKTGLTKLIDASRVSETEYSALEQSTK
ACKR4_HUMAN	RQSVEEFPFDSEGPTEPTSTFSI
ACM2_PIG	PVANQEPVSPSLVQGRIVKPNNNNMPGSDEALEHNKIQNGKAPRDAVTENCVQGEEKESSNDSTSVSAVASNMRDDEITQDENTVSTSLGHSKDENSKQTCIKIVTKTQKSDSCTPANTTVELVGSSGQNGDEKQNIVARKIVKMTKQPAKK
ACM4_HUMAN	GPKEKKAKTLAFLKSPLMKQSVKKPPPGEAAREELRNGKLEEAPPPALPPPPRPVADKDTSNESSSGSATQNTKERPATELSTTEATTPAMPAPPLQPRALNPASRWSKIQIVTKQTGNECVTAIEIVPATPAGMRPAANVARKFASIARNQVRKK
ACTHR_HUMAN	RYW
ADA1A_HUMAN	IQCLCRKQSSKHALGYTLHPPSQAVEGQHKDMVRIPVGSRETFYRISKTDGVCEWKFFSSMPRGSARITVSKDQSSCTTARVRSKSFLQVCCCVGPSTPSLDKNHQVPTIKVHTISLSENGEEV
ADA1B_HUMAN	CQCRGRGRRRRRRRRRLGGCAYTYRPWTRGGSLERSQSRKDSLDDSGSCLSGSQRTLPSASPSPGYLGRGAPPPVELCAFPEWKAPGALLSLPAPEPPGRRGRHDSGPLFTFKLLTEPESPGTDGGASNGGCEAAADVANGQPGFKSNMPLAPGQF
ADA2A_MOUSE	RGPDACSAPPGGADRRPNGLGPERGAGPTGAEAEPLPTQLNGAPGEPAPAGPRDGDALDLEESSSSEHAERPPGPRRPDRGPRAKGKTRASQVKPGDSLPRRGPGAAGPGASGSGHGEERGGGAKASRW
ADA2C_MOUSE	RGPAGPDGASPTTENGLGKAAGENGHCAPPRTEVEPDESSAAERRRRRGALRRGGRRREGAEGDTGSADGPGPGLAAEQGARTASRSPGPGGRLSRASSRSVEFFLSRRRRARSSVCRR
ADRB1_HUMAN	CARRAARRRHATHGDRPRASGCLARPGPPPSPGAASDDDDDDVVGATPPARLLEPWAGCNGGAAADSDSSLDEPCRPGFASESKV
ADRB2_HUMAN	LRRSSLKAYGNGYSSNGNTGEQSGYHVEQEKENKLLCEDLPGTEDFVGHQGTVPSDNIDSQGRNCSTNDSLL
AGRG2_HUMAN	RLAENSDWSKTATNGLKKQTVNQGVSSSSNSLQSSSNSTNSTTLLVNNDCSVHASGNGNASTERNGVSFSVQNGDVCLHDFTGKQHMFNEKEDSCNGKGRMALRRTSKRGSLHFIEQM
AGTR2_RAT	ITWLQGKRETMSCRKSSSLREMDTFVS
AGTRA_RAT	PPKAKSHSSLSTKMSTLSYRPSDNMSSSAKKPASCFEVE
APJ_HUMAN	QSRCAGTSHSSSGEKSASYSSGHSQGPGPNMGKGGEQMHEKSIPYSQETLVVD
BKRB2_HUMAN	YQGVCQKGGCRSEPIQMENSMGTLRTSISVERQIHKLQDWAGSRQ
C5AR1_HUMAN	GRLRKSLPSLLRNVLTEESVVRESKSFTRSTVDTMAQKTQAV
C5AR2_HUMAN	RRSLPAACHWALRESQGQDESVDSKKSTSHDLVSEMEV
CALRL_HUMAN	EALRSASYTVSTISDGPGYSHDCPSEHLNGKSIHDIENVLLKPENLYN
CCKAR_HUMAN	PGPPGARGEVGEEEEGGTTGASLSRFSYSHMSASVPPQ
CCR1_HUMAN	RVAVHLVKWLPFLSVDRLERVSSTSPSTGEHELSAGF
CCR2_HUMAN	RKHITKRFCKQCPVFYRETVDGVTSTNTPSTGEQEVSAGL
CCR5_HUMAN	KHIAKRFCKCCSIFQQEAPERASSVYTRSTGEQEISVGL
CCR6_HUMAN	CVRRKYKSSGFSCAGRYSENISRQTSETADNDNASSFTM
CCR7_HUMAN	DLGCLSQEQLRQWSSCRHIRRSSMSVEAETTTTFSP
CML2_HUMAN	AEILKYTLWEVSCSGTVSEQLRNSETKNLCLLETAQ
CNR1_RAT	SCEGTAQPLDNSMGDSDCLHKHANNTASMHRAAESCIKSTVKIAKVTMSVSTDTSAEAL
CNR2_RAT	YLQGLGSEGKEEAPKSSVTETEAEVKTTTGPGSRTPGCSNC
CRFR1_HUMAN	RAMSIPTSPTRVSFHSIKQSTAV
CRFR2_HUMAN	RAMSIPTSPTRISFHSIKQTAAV
CXCR1_HUMAN	GLVSKEFLARHRVTSYTSSSVNVSSNL
CXCR2_HUMAN	GLISKDSLPKDSRPSFVGSSSGHTSTTL
CXCR3_HUMAN	GCPNQRGLQRQPSSSRRDSSWSETSEASYSGL
CXCR4_HUMAN	SVSRGSSLKILSKGKRGGHSSVSTESESSSFHSS
DRD1_HUMAN	CYRLCPATNNAIETVSINNNGAAMFSSHHEPRGSISKECNLVYLIPHAVGSSEDLKKEEAAGIARPLEKLSPALSVILDYDTDVSLEKIQPITQNGQHPT
DRD2_HUMAN	RSSRAFRAHLRAPLKGNCTHPEDMKLCTVIMKSNGSFPVNRRRVEAARRAQELEMEMLSSTSPPERTRYSPIPPSHHQLTLPDPSHHGLHSTPDSPAKPEKNGHAKDHPKIAKIFEIQTMPNGKTRTSLKTMSRR
DRD3_HUMAN	QNSQCNSVRPGFPQQTLSPDPAHLELKRYYSICQDTALGGPGFQERGGELKREEKTRNSLSPTIAPKLSLEVRKLSNGRLSTSLKLGPLQP
EDNRA_HUMAN	CCYQSKSLMTSVPMNGTSIQWKNHDQNNHNTDRSSHKDSMN
FFAR1_HUMAN	GGKSQK
FFAR4_HUMAN	PEKGAILTDTSVKRNDLSIISG
FPR1_HUMAN	PASLERALTEDSTQTSDTATNSTLPSAEVELQAK
FPR2_HUMAN	PTSLERALSEDSAPTNDTAANSASPPAETELQAM
FSHR_RAT	GCYEMQAQIYRTETSSATHNFHARKSHCSSAPRVTNSYVLVPLNHSSQN
GASR_HUMAN	ARCCPRPPRARPRALPDEDPPTPSIASLSRLSYTTISTLGPG
GHSR_HUMAN	FSQRKLSTLKDESSRAWTESSINT
GIPR_HUMAN	QLPERAFRALPSGSGPGEVPTSRGLSSGTLPGPGNEASRELESYC
GLP1R_HUMAN	SMKPLKCPTSSLSSGATAGSSMYTATCQASCS
GNRHR_RAT	L
GPBAR_HUMAN	RCLQGLWGRASRDSPGPSIAYHPSSQSSVDLDLN
GPR35_HUMAN	VAPSAKAHKSQDSLCVTLA
GPR39_HUMAN	SLQHANHEKRLRVHAHSTTDSARFVQRPLLFASRRQSSARRTEKIFLSTFQSEAEPQSKSQSLSLESLEPNSGAKPANSAAENGFQEHEV
GPR55_HUMAN	VQLVLQDTTISRG
GRPR_MOUSE	CQPGLMNRSHSTGRSTTCMTSFKSTNPSATFSLINRNICHEGYV
HRH1_HUMAN	RSLPSFSEIKLRPENPKGDAKKPGKESPWEVLKRKPKDAGGGSVLKSPSQTPKEMKSPVVFSQEDDREVDKLYCFPLDIVHMQAAAEGSSRDYVAVNRSHGQLKTDEQGLNTHGASEISEDQMLGDSQSFSRTDSDTTTETAPGKGKLRSGSNTGLDYIKFTWKRLRSHSRQYVS
LGR5_HUMAN	YVWTRSKHPSLMSINSDDVEKQSCDSTQALVTFTSSSITYDLPPSSVPSPAYPVTESCHLSSVAFVPCL
LPAR1_HUMAN	CQRSENPTGPTEGSDRSASSLNHTILAGVHSNDHSVV
LSHR_HUMAN	GCCKRRAELYRRKDFSAYTSNCKNGFTGSNKPSQSTLKLSTLHCQGTALLDKTRYTEC
LT4R1_HUMAN	GVGFVAKLLEGTGSEASSTRRGGSLGQTARSGPAALEPGPSESLTASSPLKLNELN
MCHR1_HUMAN	PAAQGQLRAVSNAQTADEERTESKGT
MTLR_HUMAN	SRPRGFHRSRDTAGEVAGDTGGDTVGYTETSANVKTMG
NK1R_HUMAN	RCCPFISAGDYEGLEMKSTRYLQTQGSVYKVSRLETTISTVVGAHEEEPEDGPKATPSSLDLTSNCSSRSDSKTMTESFSFSSNVLS
NK2R_RAT	RCCPWVTPTEEDRLELTHTPSLSRRVNRCHTKETLFMTGDMTHSEATNGQVGSPQDGEPAGPICKAQA
NK3R_RAT	RWCPFIQVSSYDELELKTTRFHPTRQSSLYTVSRMESVTVLFDPNDGDPTKSSRKKRAVPRDPSANGCSHRGSKSASTTSSFISSPYTSVDEYS
NPFF2_HUMAN	QKRAKPMEAYALKAKSHVLINTSNQLVQESTFQNPHGETLLYRKSAEKPQQELVMEELKETTNSSEI
NPY1R_RAT	NFCDFRSRDDDYETIAMSTMHTDVSKTSLKQASPVAFKKISMNDNEKI
NPY2R_HUMAN	LDAIHSEVSVTFKAKKNLEVRKNSGPNDSFTEATNV
NPY4R_HUMAN	LTCQQSAPLEESEHLPLSTVHTEVSKGSLRLSGRSNPI
NTR1_HUMAN	PVWRRRRKRPAFSRKADSVSSNHTLSSNATRETLY
OPRD_MOUSE	PCGRQEPGSLRRPRQATTRERVTACTPSDGPGGGAAA
OPRM_HUMAN	PTSSNIEQQNSTRIRQNTRDHPSTANTVDRTNHQLENLEAETAPLP
OPRX_HUMAN	ASALRRDVQVSDRVRSIAKDVALACKTSETVPRPA
OX1R_HUMAN	GLGPCGSLKAPSPRSSASHKSLSLQSRCSISKISEHVVLTSVTTVLP
OXYR_HUMAN	SYLKGRRLGETSASKKSNSSSFVLSHRSSSQRSCSQPSTA
P2RY1_HUMAN	KASRRSEANLQSKSEDMTLNILPEFKQNGDTSL
P2RY2_HUMAN	PTGPSPATPARRRLGLRRSDRTDMQRIEDVLGSSEDSRRTESTPAGSENTKDIRL
P2RY4_HUMAN	GGKPQPRTAASSLALVSLPEDSSCRWAATPQDSSCSTPRADRL
P2RY6_HUMAN	KLTAKWQRQGR
P2Y11_HUMAN	YRDSWNPEDAKSTGQALPLNATAAPKPSEPQSRELSQ
P2Y12_HUMAN	LKCPNSATSLSQDNRKKEQDGGDPNEETPM
PAR2_HUMAN	SVRTVKQMQVSLTSKKHSRKSSSYSSSSTTVKTSY
PAR4_HUMAN	SPGDTVASKASAEGGSRGMGTHSSLLQ
PD2R2_HUMAN	VLVDDSELGGAGSSRRRRTSSTARSASPLALCSRPEEPRGPARLLGWLLGSCAASPQTGPLNRALSSTSS
PE2R2_HUMAN	RISLRTQDATQTSCSTQSDASKQADL
PE2R3_HUMAN	SSTSLPCQCSSTLMWSDHLER
PE2R4_HUMAN	LFCRIGGSRRERSGQHCSDSQRTSSAMSGHSRSFISRELKEISSTSQTLLPDLSLPDLSENGLGGRNLLPGVPGMGLAQEDTTSLRTLRISETSDSSQGQDSESVLLVDEAGGSGRAGPAPKGSSLQVTFPSETLNLSEKCI
PF2R_HUMAN	ISLHIWELSSIKNSLKVAAISESPVAEKSAST
PTAFR_HUMAN	SRKCSRATTDTVTEVVVPFNQIPGNSLKN
PTH1R_HUMAN	SGSSSYSYGPMVSHTSVTNVGPRVGLGLPLSPRLLPTATTNGHPQLPGHAKPGTPALETLETTPPAMAAPKDDGFLNGSCSGLDEEASGPERPPALLQEEWETVM
PTH2R_HUMAN	VDWKRTPPCGSRRCGSVLTTVTHSTSSQSQVAASTRMVLISGKAAKIASRQPDSHITLPGYVWSNSEQDCLPHSFHEETKEDSGRQGDDILMEKPSRPMESNPDTEGCQGETEDVL
Q9R297_RAT	AGPQRRAARVLTSNYSAAQETSEGTEKM
RXFP1_HUMAN	KGQKTYAPSFIWVEMWPLQEMPPELMKPDLFTYPCEMSLISQSTRLNSYS
RXFP2_HUMAN	QRKSIFKIKKKSLSTSIVWIEDSSSLKLGVLNKITLGDSIMKPVS
S1PR1_HUMAN	CCKCPSGDSAGKFKRPIIAGMEFSRSKSDNSSHPQKDEGDNPETIMSSGNVNSSS
S1PR2_DANRE	CWGLLNCGRPPHRCMVPLKSSSSMEHCTNKHEHQSIPIMQDCTTCV
SSR1_RAT	LSWMDNAAEEPVDYYATALKSRAYSVEDFQPENLESGGVFRNGTCASRISTL
SSR2_HUMAN	LVKVSGTDDGERSDSKQDKSRLNETTETQRTLLNGDLQTSI
SSR3_RAT	RPSRRVRSQEPGSGPPEKTEEEEDEEEEERREEEERRMQRGQEMNGRLSQIAQPGPSGQQQRPCTGTAKEQQLLPQEATAGDKASTLSHL
SSR4_RAT	LRCCLLETTGGAEEEPLDYYATALKSRGGPGCICPPLPCQQEPMQAEPACKRVPFTKTTTF
SSR5_HUMAN	LRKGSGAKDADATEPRPDRIRQQQEATPPAHRAAANGLMQTSKL
TA2R_HUMAN	QPRLSTRPRRSLTLWPSLEYSGTISAHCNLRLPGSSDSRASASRAAGITGVSHCARPCMLFDPEFDLLAGVQLLPFEPPTGKALSRKD
TAAR1_HUMAN	GKIFQKDSSRCKLFLELSS
TGBR3_HUMAN	GETAGRQQVPTSPPASENSSAAHSIGSTQSTPCSSSSTA
TRHR_RAT	CKQKPTEKAANYSVALNYSVIKESDRFSTELDDITVTDTYVSTTKVSFDDTCLASEKNGPSSCTYGYSLTAKQEKI
TSHR_HUMAN	GICKRQAQAYRGQRVPPKNSTDIQVQKVTHDMRQGLHNMEDVYELIENSHLTPKKQGQISEEYMQTVL
UR2R_RAT	LGSSCHSPGSPGSFLPSRVHLQQDSGRSLSSSSQQATETLMLSPVPRNGALL
V1AR_HUMAN	MKEKFNKEDTDSMSRRQTFYSNNRSPTNSTGMWKDSPKSSKSIKFIPVST
V2R_HUMAN	RTPPSLGPQDESCTTASSSLAKDTSS
VIPR1_RAT	SQHPWGGSNGATCSTQVSMLTRVSPSARRSSSFQAEVSLV
